# Deubiquitinase-Targeting Chimeras for Targeted Protein Stabilization

**DOI:** 10.1101/2021.04.30.441959

**Authors:** Nathaniel J. Henning, Lydia Boike, Jessica N. Spradlin, Carl C. Ward, Bridget Belcher, Scott M. Brittain, Matthew Hesse, Dustin Dovala, Lynn M. McGregor, Jeffrey M. McKenna, John A. Tallarico, Markus Schirle, Daniel K. Nomura

## Abstract

Targeted protein degradation is a powerful therapeutic modality that uses heterobifunctional small-molecules to induce proximity between E3 ubiquitin ligases and target proteins to ubiquitinate and degrade specific proteins of interest. However, many proteins are ubiquitinated and degraded to drive disease pathology; in these cases targeted protein stabilization (TPS), rather than degradation, of the actively degraded target using a small-molecule would be therapeutically beneficial. Here, we present the Deubiquitinase-Targeting Chimera (DUBTAC) platform for TPS of specific proteins. Using chemoproteomic approaches, we discovered the covalent ligand EN523 that targets a non-catalytic allosteric cysteine C23 in the K48 ubiquitin-specific deubiquitinase OTUB1. We then developed a heterobifunctional DUBTAC consisting of our EN523 OTUB1 recruiter linked to lumacaftor, a drug used to treat cystic fibrosis that binds ΔF508-CFTR. We demonstrated proof-of-concept of TPS by showing that this DUBTAC robustly stabilized ΔF508-CFTR in human cystic fibrosis bronchial epithelial cells in an OTUB1-dependent manner. Our study underscores the utility of chemoproteomics-enabled covalent ligand discovery approaches to develop new induced proximity-based therapeutic modalities and introduces the DUBTAC platform for TPS.

**Editorial summary:** We have developed the Deubiquitinase Targeting Chimera (DUBTAC) platform for targeted protein stabilization. We have discovered a covalent recruiter against the deubiquitinase OTUB1 that we have linked to the mutant ΔF508-CFTR targeting cystic fibrosis drug Lumacaftor to stabilize mutant CFTR protein in cells.
