## Supplementary material for "Deubiquitinase-Targeting Chimeras for Targeted Protein Stabilization": Table S1

### Sheet: IA-alkyne CP DubTAC data
	Modified site	# total spectral counts	# experiments							total DUBs with ligandable cysteines	total queried	66 total DUBs queried
	peptide	site	ligand	PONDR score	# total spectral counts	# experiments				BAP1	BAP1
USP48	Q86UV5	146	85		146					CYLD	CYLD
	K.ILSDDC*ATLGTLGVIPESVILLK.A	C986	IA-alkyne	0.133349	82	49				OTUB1	OTUB1
	R.IWLEPC*IR.G	C39	IA-alkyne	0.226897	24	22				OTUB2	OTUB2
	R.EGLLC*QQQR.D	C850	IA-alkyne	0.431441	14	13				OTUD3	OTUD3
	K.ADEPIADYAAMDDVMQVC*MPEEGFK.G	C1021	IA-alkyne	0.394506	7	4				OTUD5	OTUD5
	K.GNPNCLVGIGEHIWLGEIDENSFHNIDDPNC*ER.R	C80	IA-alkyne	0.33567	1	1				OTUD7A	OTUD7A
	K.EEEELNFNEDILCPHGELC*ISENER.R	C658	IA-alkyne	0.657826	2	2				OTUD7B	OTUD7B
	R.DNSKFEEWC*IEMAEMR.K	C451	IA-alkyne	0.584834	1	1				TNFAIP3	TNFAIP3
	R.NIVQQQFC*GEYAYVTVCNQCGR.E	C214	IA-alkyne	0.00917983	5	3				UCHL1	UCHL1
	K.GNPNCLVGIGEHIWLGEIDENSFHNIDDPNC*ERR.K	C80	IA-alkyne	0.33567	1	1				UCHL3	UCHL3
	K.EEEELNFNEDILC*PHGELCISENER.R	C652	IA-alkyne	0.591479	1	1				UCHL5	UCHL5
	R.QALYLC*PSTCSDYMLGDGIQEEKDYEPQTICEHLQYLFALLQNSNR.R	C120	IA-alkyne	0.0241136	1	1				USP10	USP10
	R.CSPVSSVGNSALLC*PHGGLMFTFASMTKEDSK.L	C776	IA-alkyne	0.0808465	2	2				USP11	USP11
	R.YFCENC*QSKQNATR.K	C273	IA-alkyne	0.255695	1	1				USP12	USP12
	R.NC*KGNPNC*LVGIGEHIWLGEIDENSFHNIDDPNCER.R	C48;C54	IA-alkyne;IA-alkyne	0.0097841278;0.0062588933	1	1				USP13	USP13
	K.FYELELNIQGHKQLTDC*ISEFLK.E	C252	IA-alkyne	0.113082	1	1				USP14	USP14
	K.LQLGIEEDLAEPSKSQTRKPKC*GKGTHCSRNAYMLVYR.L	C403	IA-alkyne	0.880005	1	1				USP15	USP15
	K.PTRC*SPVSSVGNSALLCPHGGLMFTFASMTK.E	C763	IA-alkyne	0.367264	1	1				USP16	USP16
USP7	Q93009	223	99		223					USP17L1	USP17L1
	K.IIGVHQEDELLEC*LSPATSR.T	C961	IA-alkyne	0.648158	152	78				USP17L2	USP17L2
	R.FSRLSESVLSPPC*FVR.N	C90	IA-alkyne	0.0252528	2	2				USP17L24	USP17L24
	K.NQGATC*YMNSLLQTLFFTNQLR.K	C223	IA-alkyne	0.016398	28	19	catalytic cysteine			USP17L3	USP17L3
	K.GTC*VEGTIPK.L	C315	IA-alkyne	0.108936	25	18				USP17L5	USP17L5
	R.HC*TNAYMLVYIR.E	C510	IA-alkyne	0.0201659	1	1				USP18	USP18
	R.LSESVLSPPC*FVR.N	C90	IA-alkyne	0.0252528	4	4				USP19	USP19
	R.SFKC*IWLNSQFR.E	C896	IA-alkyne	0.124625	1	1				USP2	USP2
	K.NQGATC*YM*NSLLQTLFFTNQLR.K	C223;M225	IA-alkyne;other ligand	0.0163979904;0.0129079393	4	3				USP20	USP20
	R.VDVIFC*DK.T	C799	IA-alkyne	0.0180436	2	1				USP21	USP21
	R.SLNYC*GHIYTPISCKIR.D	C702	IA-alkyne	0.00269049	1	1				USP22	USP22
	K.MKGTC*VEGTIPK.L	C315	IA-alkyne	0.108936	2	2				USP24	USP24
	R.EEEITLYPDKHGC*VR.D	C917	IA-alkyne	0.197827	1	1				USP25	USP25
USP2	O75604	4	4		4					USP26	USP26
	K.SSLTCTDC*GYC*STVFDPFWDLSLPIAK.R	C428;C431	IA-alkyne;IA-alkyne	7.53681e-05;6.0139e-05	1	1				USP27X	USP27X
	R.NLGNTC*FMNSILQCLSNTR.E	C276	IA-alkyne	0.00250648	1	1	catalytic cysteine			USP28	USP28
	K.SAQGLAGLRNLGNTC*FMNSILQCLSNTR.E	C276	IA-alkyne	0.00250648	1	1	catalytic cysteine			USP3	USP3
	K.ELCTLQGLYQTASC*PEYLVDYLENYGR.K	C191	IA-alkyne	0.00442938	1	1				USP30	USP30
USP15	Q9Y4E8	129	76		129					USP31	USP31
	Q.FSGYQQQDC*QELLAFLLDGLHEDLNR.I	C381	IA-alkyne	0.0373088	23	14				USP33	USP33
	K.NSNYC*LPSYTAYK.N	C264	IA-alkyne	0.0182732	66	49				USP34	USP34
	K.ISTETEETEGSLHC*CK.D	C633	IA-alkyne	0.55781	1	1				USP35	USP35
	K.EKLGAEDPWYC*PNC*K.E	C809;C812	IA-alkyne;IA-alkyne	0.0019947964;0.0016212239	1	1				USP36	USP36
	P.QFSGYQQQDC*QELLAFLLDGLHEDLNR.I	C381	IA-alkyne	0.0373088	1	1				USP37	USP37
	K.LC*ENGNMNNVVTR.R	C139	IA-alkyne	0.16099	1	1				USP38	USP38
	R.FAPQFSGYQQQDC*QELLAFLLDGLHEDLNR.I	C381	IA-alkyne	0.0373088	7	4				USP4	USP4
	R.TEDTEHVIIPVC*LR.E	C570	IA-alkyne	0.284576	3	3				USP40	USP40
	R.NNEQPGLCGLSNLGNTCFMNSAIQC*LSNTPPLTEYFLNDK.Y	C306	IA-alkyne	0.0358307	2	2				USP41	USP41
	R.NNEQPGLCGLSNLGNTC*FMNSAIQCLSNTPPLTEYFLNDK.Y	C298	IA-alkyne	0.0124194	2	2	catalytic cysteine			USP42	USP42
	K.LC*ENGNM*NNVVTR.R	C139;M144	IA-alkyne;other ligand	0.1609901023;0.2248480056	2	2				USP43	USP43
	K.ISVTFDPFC*YLTLPLPM*KK.E	C462;M470	IA-alkyne;other ligand	0.0016777532;0.1425918736	1	1				USP44	USP44
	K.IGNILDLC*TALSALSGIPADK.M	C506	IA-alkyne	0.0470013	7	5				USP45	USP45
	R.DKLDTLVDFPINDLDM*SEFLINPNAGPC*R.Y	M861;C873	other ligand;IA-alkyne	0.1807897228;0.1933815667	2	2				USP46	USP46
	R.NNEQPGLC*GLSNLGNTCFM*NSAIQCLSNTPPLTEYFLNDK.Y	C289;M300	IA-alkyne;other ligand	0.3736758189;0.013511484	2	1				USP47	USP47
	K.STLVCPEC*AK.I	C451	IA-alkyne	0.000363469	2	2				USP48	USP48
	K.STLVC*PECAK.I	C448	IA-alkyne	0.000422394	3	2				USP49	USP49
	K.ISVTFDPFC*YLTLPLPM*K.K	C462;M470	IA-alkyne;other ligand	0.0016777532;0.1425918736	1	1				USP5	USP5
	R.DKLDTLVDFPINDLDMSEFLINPNAGPC*R.Y	C873	IA-alkyne	0.193382	1	1				USP50	USP50
	R.NNEQPGLC*GLSNLGNTCFMNSAIQCLSNTPPLTEYFLNDK.Y	C289	IA-alkyne	0.373676	1	1				USP51	USP51
USP47	Q96K76	11	10		11					USP54	USP54
	K.AGGDSGNVDDDC*ER.V	C856	IA-alkyne	0.728576	1	1				USP7	USP7
	K.VSTLNVWPLYIC*DDGAVIFYR.D	C1309	IA-alkyne	0.000148083	7	7				USP8	USP8
	K.FLQIENAAEEPRVLC*IIQDTTNSK.T	C45	IA-alkyne	0.715329	1	1				USP9X	USP9X
	K.EAVEMAYKMMDLEEVIPLDC*C*R.L	C655;C656	IA-alkyne;IA-alkyne	0.0238345898;0.0232594626	1	1				VCPIP1	VCPIP1
	R.IDTYLDIPLVIRPYGSSQAFASVEEALHAFIQPEILDGPNQYFC*ER.C	C364	IA-alkyne	0.275908	1	1				YOD1	YOD1
USP11	P51784	31	18		31					ZRANB1	ZRANB1
	R.C*PFLLDNCLGTSQWPPR.R	C694	IA-alkyne	0.1207	11	8				ZUP1	ZUP1
	R.LLSPAGSSGAPASPAC*SSPPSSEFMDVN.-	C951	IA-alkyne	0.95095	3	3
	K.STLVC*PDCGNVSVTFDPFCYLSVPLPISHK.R	C468	IA-alkyne	0.000386119	1	1
	R.RLLSPAGSSGAPASPAC*SSPPSSEFMDVN.-	C951	IA-alkyne	0.95095	2	1
	R.DGHYTTFAC*NK.D	C894	IA-alkyne	0.000470436	1	1
	K.EYVELC*DAAGRPDQEVAQEAWQNHK.R	C428	IA-alkyne	0.647565	4	2
	R.DPEPEQAGPSSGVTNRC*PFLLDNCLGTSQWPPR.R	C694	IA-alkyne	0.1207	1	1
	R.DQNPEVAVEGRLPISHSC*VGCR.R	C34	IA-alkyne	0.278428	1	1
	R.LQECIELFTTVETLEKENPWYC*PSCK.Q	C802	IA-alkyne	0.00153923	2	2
	R.CPFLLDNC*LGTSQWPPR.R	C701	IA-alkyne	0.293966	4	1
	R.C*PFLLDNC*LGTSQWPPRR.R	C694;C701	IA-alkyne;IA-alkyne	0.1206999324;0.2939664854	1	1
USP44	Q9H0E7	5	5		5
	R.EKIGVHVGFEEILNMEPYC*C*R.E	C604;C605	IA-alkyne;IA-alkyne	0.5335464124;0.5091113949	1	1
	K.SLRPEC*FIYDLSAVVMHHGK.G	C616	IA-alkyne	0.084333	1	1
	K.DIASQPC*LVTEMLAKFTETEALEGK.I	C515	IA-alkyne	0.2423	1	1
	R.LIPAFRGYAQQDAQEFLC*ELLDK.I	C429	IA-alkyne	0.396407	1	1
	R.YQCSGKDIASQPC*LVTEMLAK.F	C515	IA-alkyne	0.2423	1	1
USP34	Q70CQ2	55	50		55
	R.QTC*NLIFSLCR.Y	C2567	IA-alkyne	0.00536937	2	1
	R.TGDFLGETIGNELFNC*R.Q	C741	IA-alkyne	0.0519387	2	2
	K.SLFGGVITNNVVSLDC*EHVSQTAEEFYTVRC.Q	C2018	IA-alkyne	0.392772	5	5
	K.QALLSFWYNVC*ADCPENIRLIVQNPVVTK.N	C2809	IA-alkyne	0.000226882	2	2
	-.MCENC*ADLVEVLNEISDVEGGDGLQLR.K	C5	IA-alkyne	0.263368	10	10
	R.FIEGC*LENLGNNRSVVISLR.L	C907	IA-alkyne	0.145159	1	1
	R.PELNMC*LLPTMVETSK.G	C3118	IA-alkyne	0.750833	1	1
	K.LWTELC*QTQSAMSKNCIK.L	C3193	IA-alkyne	0.00222205	1	1
	K.LTLLIPETAVRHESC*SGLYK.L	C1674	IA-alkyne	0.332245	2	2
	R.SCDGQALPSQDPEVALSLSC*GHSRGLFSHMQQHDILDTLCR.T	C3504	IA-alkyne	0.183345	1	1
	R.SC*DGQALPSQDPEVALSLSCGHSRGLFSHMQQHDILDTLCR.T	C3486	IA-alkyne	0.330671	1	1
	R.LQFLTC*VFSTLGSPDHFR.L	C993	IA-alkyne	0.0108588	1	1
	R.IC*NLTEEESSK.S	C132	IA-alkyne	0.794627	6	6
	R.PPRPELNMC*LLPTMVETSK.G	C3118	IA-alkyne	0.750833	3	3
	K.LVPYFSFMTYC*LISKTEK.L	C2762	IA-alkyne	2.63182e-05	1	1
	R.LSTQHIDCIWAAAQLKHC*SR.Y	C421	IA-alkyne	0.000112237	1	1
	K.LIC*QFAVDPSDLDLAYHDVFAWSGIAESHRK.R	C1530	IA-alkyne	0.000115893	1	1
	K.DC*FEYGTPETLPFLIAHAFITVVSNIRIWLHIPAVMQHIIPFR.T	C228	IA-alkyne	0.0249655	1	1
	R.FVGLTNLGATC*YLASTIQQLYMIPEAR.Q	C1903	IA-alkyne	0.0293445	2	2	catalytic cysteine
	R.HESC*SGLYKLSLSGLDGGDSINR.S	C1674	IA-alkyne	0.332245	1	1
	K.QALLSFWYNVCADC*PENIRLIVQNPVVTK.N	C2812	IA-alkyne	0.0072771	1	1
	R.SC*WTTLISAFRILLESDEDR.L	C2941	IA-alkyne	0.00168894	1	1
	K.HQFNSNAVTDINLDNVC*K.K	C856	IA-alkyne	0.00126519	1	1
	R.PVHAHLYLQPGMEDGSDDMDTSVEDIGGRSC*VTR.F	C2416	IA-alkyne	0.100722	1	1
	R.KLESQAGIC*LGDSQGMSER.N	C654	IA-alkyne	0.657169	2	2
	R.SC*DGQALPSQDPEVALSLSC*GHSRGLFSHMQQHDILDTLCR.T	C3486;C3504	IA-alkyne;IA-alkyne	0.3306711577;0.1833445406	1	1
	R.DQLCKHC*TTINIDSTWQDESNQAEEPLNIDR.E	C85	IA-alkyne	0.00242805	1	1
	R.LSLEQVDILWHC*LVEDSECYDDALHWFLNQVR.S	C1017	IA-alkyne	0.0113553	1	1
	K.LWTELC*QTQSAMSK.N	C3193	IA-alkyne	0.00222205	1	1
USP25	Q9UHP3	4	4		4
	R.WC*SYLGQEMEPHLQEKLTDFLPK.L	C990	IA-alkyne	0.380214	1	1
	R.HITEEELSVLESC*LHR.W	C551	IA-alkyne	0.58138	1	1
	R.VLEASIAENKAC*LK.R	C143	IA-alkyne	0.669126	1	1
	K.LPSYSTHELC*ERFAR.I	C1037	IA-alkyne	0.368505	1	1
USP36	Q9P275	10	10		10
	R.SC*HQGSFCMLCVMQNHIVQAFANSGNAIK.P	C159	IA-alkyne	0.00164934	2	2
	R.HSC*SPMGDGDPEAMEESPRK.K	C938	IA-alkyne	0.759831	2	2
	K.PQDAVVPESSSCAPSANGWC*PGDR.M	C1002	IA-alkyne	0.592841	1	1
	R.RQGSEHTYESC*GDGVPAPQK.V	C93	IA-alkyne	0.656915	1	1
	K.AC*LNGCAK.L	C224	IA-alkyne	0.0114082	1	1
	R.AVEEDGHLKC*PR.S	C977	IA-alkyne	0.812778	1	1
	K.PQDAVVPESSSC*APSANGWCPGDRMGLSQAPPVSWNGER.E	C994	IA-alkyne	0.506973	1	1
	R.SC*SSISTALPQVNEDLVSLPHQLPEASEPPQSPSEKR.K	C777	IA-alkyne	0.966565	1	1
USP4	Q13107	25	18		25
	K.LC*ENSDPTNVLSC*HFSK.A	C143;C154	IA-alkyne;IA-alkyne	0.0630941518;0.0756512873	5	4
	R.DCIELFTTMETLGEHDPWYC*PNCKK.H	C799	IA-alkyne	0.00111948	9	8
	R.PSSSQQGFGDDEAC*SMDTN.-	C958	IA-alkyne	0.591685	2	2
	R.DDIFVYEVCSTSVDGSEC*VTLPVYFR.E	C577	IA-alkyne	0.267367	1	1
	K.VSVTFDPFC*YLTLPLPLKK.D	C475	IA-alkyne	0.000513006	2	2
	R.VTVPLMGAVSDLC*EALSR.L	C519	IA-alkyne	0.432708	1	1
	R.VTVPLM*GAVSDLC*EALSR.L	M512;C519	other ligand;IA-alkyne	0.2905693915;0.4327076639	1	1
	K.STLVCPEC*AK.V	C464	IA-alkyne	0.000454737	1	1
	K.STLVC*PECAK.V	C461	IA-alkyne	0.000587052	1	1
	K.VSVTFDPFC*YLTLPLPLK.K	C475	IA-alkyne	0.000513006	1	1
	K.DRVMEVFLVPADPHC*R.P	C500	IA-alkyne	0.226966	1	1
USP49	Q70CQ1	4	4		4
	R.LAQDHSILNPQKWC*CLECATTESVWACLK.C	C25	IA-alkyne	0.00104174	1	1
	R.GYDQQDAQEFLC*ELLHKVQQELESEGTTR.R	C405	IA-alkyne	0.302771	1	1
	K.WCCLEC*ATTESVWAC*LKCSHVACGR.Y	C29;C38	IA-alkyne;IA-alkyne	0.0003157835;0.0003850272	1	1
	K.IGVHVVFDQVLTMEPYCC*RDMLSSLDK.E	C584	IA-alkyne	0.156572	1	1
USP12	O75317	8	7		8
	K.ESLLTC*LADLFHSIATQK.K	C83	IA-alkyne	0.01048	4	3
	K.DEDFLDLSVDVEQNTSITHCLRGFSNTETLC*SEYK.Y	C226	IA-alkyne	0.00740399	1	1
	-.MEILMTVSKFASIC*TMGANASALEK.E	C14	IA-alkyne	0.101733	1	1
	K.FASIC*TMGANASALEK.E	C14	IA-alkyne	0.101733	1	1
	R.C*LTCETISSKDEDFLDLSVDVEQNTSITHCLR.G	C186	IA-alkyne	0.488221	1	1
USP37	Q86T82	3	3		3
	K.IGQQVIIPRYLTLSSHC*TENTK.P	C594	IA-alkyne	0.0647018	1	1
	R.FSGYMQNDAHEFLSQC*LDQLK.E	C436	IA-alkyne	0.217709	1	1
	R.PLKASQM*VNSC*ITSPSTPSK.K	M621;C625	other ligand;IA-alkyne	0.9140741937;0.6179711586	1	1
USP30	Q70CQ3	67	39		67
	K.ALSCQEVTDDEVLDASC*LLDVLR.M	C142	IA-alkyne	0.0449358	57	32
	K.LPQC*LCIHLQRLSWSSHGTPLK.R	C320	IA-alkyne	0.028026	6	6
	K.ALSC*QEVTDDEVLDASCLLDVLR.M	C129	IA-alkyne	0.176665	1	1
	K.ALSC*QEVTDDEVLDASC*LLDVLR.M	C129;C142	IA-alkyne;IA-alkyne	0.1766645265;0.0449358211	1	1
	K.GLVPGLVNLGNTC*FMNSLLQGLSACPAFIR.W	C77	IA-alkyne	0.00741462	2	1	catalytic cysteine
USP51	Q70EK9	6	6		6
	K.QSTC*ETKEQEPK.L	C336	IA-alkyne	0.299097	5	5
	K.C*IMTSPSLCLVC*EMSSLFHAMYSGSRTPHIPYK.L	C398;C409	IA-alkyne;IA-alkyne	0.0008419135;0.0094922811	1	1
USP8	P40818	21	20		21
	R.NC*YQDDINR.S	C809	IA-alkyne	0.0207965	19	18
	R.NEPLVLEGGYENWLLC*YPQYTTNAKVTPPPR.R	C307	IA-alkyne	0.000954552	1	1
	R.RMQDYQDSC*ILHSLSVPEEAISPGVTASWIEAHLPDDSK.D	C214	IA-alkyne	0.337717	1	1
USP46	P62068	17	13		17
	R.NIASIC*NMGTNASALEK.D	C10	IA-alkyne	0.109593	4	3
	K.ENLLTC*LADLFHSIATQK.K	C79	IA-alkyne	0.000803817	13	10
USP13	Q92995	26	23		26
	K.NLGNSC*YLSSVMQAIFSIPEFQR.A	C345	IA-alkyne	0.133436	11	9	catalytic cysteine
	R.LMNQLIDPSDIDESSVMQLAEMGFPLEAC*RK.A	C671	IA-alkyne	0.117132	3	3
	R.AKIPFSAC*LQAFSEPENVDDFWSSALQAK.S	C544	IA-alkyne	0.360351	3	3
	K.DRLMNQLIDPSDIDESSVMQLAEMGFPLEAC*R.K	C671	IA-alkyne	0.117132	3	3
	K.NLGNSC*YLSSVMQAIFSIPEFQRAYVGNLPR.I	C345	IA-alkyne	0.133436	1	1
	K.LVIFPDHYEIALPNIEELPALVTIAC*DAVLSSK.S	C164	IA-alkyne	0.34231	3	3
	K.NEC*AFSYDSPNSEGGLYVC*MNTFLAFGR.E	C49;C65	IA-alkyne;IA-alkyne	0.170747826;0.1240703555	1	1
	R.LMNQLIDPSDIDESSVMQLAEMGFPLEAC*R.K	C671	IA-alkyne	0.117132	1	1
USP10	Q14694	1311	287		1311
	R.TPSYSISSTLNPQAPEFILGC*TASK.I	C94	IA-alkyne	0.117003	604	232
	R.TAGQPEGGPGADFGQSC*FPAEAGR.D	C254	IA-alkyne	0.392249	345	167
	R.SSVELPPYSGTVLC*GTQAVDKLPDGQEYQR.I	C40	IA-alkyne	0.439601	143	80
	K.EASYGSIDC*QYPGSALALDGSSNVEAEVLENDGVSGGLGQR.E	C115	IA-alkyne	0.335321	72	35
	R.TC*NSPQNSTDSVSDIVPDSPFPGALGSDTR.T	C209	IA-alkyne	0.94773	104	52
	R.TAGQPEGGPGADFGQSC*FPAEAGRDTLSR.T	C254	IA-alkyne	0.392249	18	8
	R.SSVELPPYSGTVLC*GTQAVDK.L	C40	IA-alkyne	0.439601	8	6
	K.VQRPC*TSTPMIDSFVR.L	C456	IA-alkyne	0.0230379	17	15
USP19	O94966	11	9		11
	R.LQEFVLVASKELEC*AEDPGSAGEAAR.A	C1042	IA-alkyne	0.810993	1	1
	K.VC*LPGFTGLVNLGNTCFMNSVIQSLSNTR.E	C492	IA-alkyne	0.452782	1	1
	K.KVPMLTWPSLLVEADEQLCIPPLNSQTC*.L	C219	IA-alkyne	0.56833	1	1
	K.KVC*LPGFTGLVNLGNTC*FMNSVIQSLSNTR.E	C492;C506	IA-alkyne;IA-alkyne	0.4527821819;0.0067342338	1	1	catalytic cysteine
	K.FC*IGQKEEQLPSYDLYAVINHYGGMIGGHYTACAR.L	C1138	IA-alkyne	0.297735	1	1
	R.LFFPSSSGSASTPQEEQTKEGAC*EDPHDLLATPTPELLLDWR.Q	C102	IA-alkyne	0.865657	1	1
	K.EGAC*EDPHDLLATPTPELLLDWR.Q	C102	IA-alkyne	0.865657	1	1
	K.PTC*MVPPMPHSPVSGDSVEEEEEEEK.K	C466	IA-alkyne	0.973029	1	1
	K.PTC*MVPPMPHSPVSGDSVEEEEEEEKK.V	C466	IA-alkyne	0.973029	2	2
	K.GDTPLELGDDC*SLALVWR.N	C1017	IA-alkyne	0.126635	1	1
OTUB1	Q96FW1	1785	311		1785
	K.QEPLGSDSEGVNC*LAYDEAIMAQQDR.I	C23	IA-alkyne	0.590233	1627	297
	K.EFCQQEVEPMC*K.E	C212	IA-alkyne	0.43786	115	66
	K.TRPDGNC*FYR.A	C91	IA-alkyne	0.0460222	15	14	catalytic cysteine
	Q.KQEPLGSDSEGVNC*LAYDEAIMAQQDR.I	C23	IA-alkyne	0.590233	2	2
	G.SDSEGVNC*LAYDEAIMAQQDR.I	C23	IA-alkyne	0.590233	12	3
	V.NC*LAYDEAIMAQQDR.I	C23	IA-alkyne	0.590233	1	1
	R.TVKEFC*QQEVEPMCK.E	C204	IA-alkyne	0.707226	1	1
	K.EFC*QQEVEPMCK.E	C204	IA-alkyne	0.707226	3	3
	-.MAAEEPQQQKQEPLGSDSEGVNC*LAYDEAIMAQQDR.I	C23	IA-alkyne	0.590233	3	3
	K.QEPLGSDSEGVNC*LAYDEAIM*AQQDR.I	C23;M31	IA-alkyne;other ligand	0.5902334132;0.483008896	6	3
USP3	Q9Y6I4	20	13		20
	K.VNGSTTAIC*ATGLR.N	C157	IA-alkyne	0.122793	10	9
	K.C*CINGASTVVTAIFGGILQNEVNCLICGTESR.K	C301	IA-alkyne	0.181239	1	1
	R.NLGNTC*FMNAILQSLSNIEQFCCYFK.E	C168	IA-alkyne	0.00353578	4	3	catalytic cysteine
	K.TLC*ALWQGSQTAFSPESLFYVVWK.I	C227	IA-alkyne	0.0251428	3	3
	K.C*C*INGASTVVTAIFGGILQNEVNCLICGTESR.K	C301;C302	IA-alkyne;IA-alkyne	0.1812386335;0.174012048	1	1
	K.VNGSTTAICATGLRNLGNTC*FMNAILQSL.S	C168	IA-alkyne	0.00353578	1	1
USP28	Q96RU2	23	14		23
	M.TAELQQDDAAGAADGHGSSC*QMLLNQLR.E	C21	IA-alkyne	0.273598	1	1
	N.TC*WFSAVIQSLFQLPEFR.R	C171	IA-alkyne	0.000620656	4	3	catalytic cysteine
	V.SAYC*LMYINDKLPYFNAEAAPTESDQMSEVEALSVELK.H	C644	IA-alkyne	0.0040593	1	1
	K.NVGNTC*WFSAVIQSLFQLPEFR.R	C171	IA-alkyne	0.000620656	13	7
	R.C*EVWGENPNPNDWR.R	C142	IA-alkyne	0.997639	2	2
	K.PFC*NNETFGQYPLQVNGYRNLDEC*LEGAMVEGDVELLPSDHSVK.Y	C308;C329	IA-alkyne;IA-alkyne	0.3522205572;0.5667528687	1	1
	R.LVLSYSLPQNVLENC*R.S	C203	IA-alkyne	0.490058	1	1
USP5	P45974	463	178		463
	R.NLGNSC*YLNSVVQVLFSIPDFQR.K	C335	IA-alkyne	0.101458	357	154	catalytic cysteine
	R.AQVPFSSC*LEAYGAPEQVDDFWSTALQAK.S	C532	IA-alkyne	0.526092	88	51
	K.YQLFAFISHMGTSTMCGHYVC*HIK.K	C821	IA-alkyne	0.00124159	1	1
	K.VC*ASEKPPK.D	C838	IA-alkyne	0.0509097	5	5
	R.NLGNSC*YLNSVVQVLFSIPDFQRK.Y	C335	IA-alkyne	0.101458	1	1
	R.ENLWLNLTDGSILC*GR.R	C219	IA-alkyne	0.0394277	5	4
	K.DECAFSFDTPESEGGLYIC*MNTFLGFGK.Q	C46	IA-alkyne	0.0268349	4	3
	K.DECAFSFDTPESEGGLYIC*MNTFLGFGKQYVER.H	C46	IA-alkyne	0.0268349	1	1
	R.IPPC*GWK.C	C195	IA-alkyne	0.215995	1	1
USP21	Q9UK80	2	2		2
	R.VSPVSENQVASSEGYVLFYQLMQEPPRC*L.-	C564	IA-alkyne	0.85199	1	1
	R.NLGNTCFLNAVLQC*LSSTR.P	C229	IA-alkyne	0.0121123	1	1
ZRANB1	Q9UGI0	7	6		7
	R.KALHDSLHDC*SHWFYTR.W	C473	IA-alkyne	0.00203745	1	1
	K.LNTRTQHWTC*SVCTYENWAK.A	C155	IA-alkyne	0.00554802	1	1
	K.WSC*HMCTYLNWPR.A	C90	IA-alkyne	0.00203024	1	1
	R.QDMLAILLTEVSQQAAKCIPAMVC*PELTEQIR.R	C348	IA-alkyne	0.591628	1	1
	K.KTDWLFLNAC*VGVVEGDLAAIEAYK.S	C270	IA-alkyne	0.00379464	1	1
	K.LLREWLDC*CVTEGGVLVAMQK.S	C653	IA-alkyne	0.216637	1	1
	R.TAGDC*LLDSVLQATWGIYDKDSVLR.K	C443	IA-alkyne	0.00255164	1	1	catalytic cysteine
USP17L1	Q7RTZ2	3	3		3
	R.PAAVGAGLQNMGNTC*YENASLQCLTYTLPLANYMLSREHSQTCQR.P	C89	IA-alkyne	0.176494	1	1	catalytic cysteine
	K.QALEQLVKPEELNGENAYHCGLC*LQR.A	C257	IA-alkyne	0.219266	1	1
	R.PKCC*MLCTMQAHITWALHSPGH.V	C123	IA-alkyne	0.00362391	1	1
USP9X	Q93008	160	79		160
	K.CMVALFSNC*PVAYQILQGNGDLKR.K	C2398	IA-alkyne	0.000695027	1	1
	K.ICQGC*PHRYECEESFTTLNVDIR.N	C1727	IA-alkyne	0.217952	1	1
	K.ASYDTLCVLDGDKDSVNC*AR.Q	C842	IA-alkyne	0.247391	6	6
	K.DGQLWLC*APQAK.Q	C673	IA-alkyne	0.00580646	82	45
	R.YMPDIC*VIR.A	C1237	IA-alkyne	0.126767	12	12
	K.NAGATC*YMNSVIQQLYMIPSIR.N	C1566	IA-alkyne	0.0560416	10	8	catalytic cysteine
	K.C*MVALFSNCPVAYQILQGNGDLKR.K	C2390	IA-alkyne	6.38123e-05	4	4
	R.CC*NVSSRMQSSINGNPPLPNPFGDPNLSQPIMPIQQNVADILFVR.T	C2239	IA-alkyne	0.108957	4	3
	K.FHIYNGTRPC*ESVSSSVQLPEDELFAR.S	C193	IA-alkyne	0.347373	4	3
	K.NQC*FGGEYMGEVFDHMMK.R	C1920	IA-alkyne	0.130346	5	5
	K.NQC*FGGEYMGEVFDHMMKR.M	C1920	IA-alkyne	0.130346	5	5
	R.FLLKDGQLWLC*APQAK.Q	C673	IA-alkyne	0.00580646	1	1
	K.TVRQVAQEQFFLMC*TR.C	C1340	IA-alkyne	0.00539654	1	1
	K.ILDYSC*SQDR.D	C540	IA-alkyne	0.0836416	1	1
	R.QVAQEQFFLMC*TR.C	C1340	IA-alkyne	0.00539654	2	2
	K.IIEDC*SNSEETVK.L	C2293	IA-alkyne	0.153192	7	4
	R.EIC*SLFGEAPQNLSQTQR.S	C577	IA-alkyne	0.19999	1	1
	R.FSEYLLEC*PSAEVR.G	C2107	IA-alkyne	0.419465	5	3
	R.YM*PDIC*VIR.A	M1233;C1237	other ligand;IA-alkyne	0.208179859;0.1267671949	2	1
	K.NQC*FGGEYM*GEVFDHMMK.R	C1920;M1926	IA-alkyne;other ligand	0.1303455831;0.0784918712	1	1
	K.QIWKCLAENAVYLC*DR.E	C692	IA-alkyne	2.83941e-05	1	1
	K.DFFESNVLQLDPSLLTENGMKC*FER.F	C739	IA-alkyne	0.0658444	1	1
	R.PC*ESVSSSVQLPEDELFARSPDPR.S	C193	IA-alkyne	0.347373	1	1
	R.QVAQEQFFLMCTRCC*MGHR.P	C1344	IA-alkyne	0.00148282	1	1
	R.LVELCVAKLSQDWFPLLELLAMALNPHC*K.F	C182	IA-alkyne	0.00227791	1	1
TNFAIP3	P21580	26	19		26
	K.C*QACLQDVTRTFNGIC*STCFK.R	C521;C536	IA-alkyne;IA-alkyne	0.0268642896;0.0096849048	1	1
	R.SPGCPFTLNVQHNGFC*ERCHNAR.Q	C495	IA-alkyne	0.00285056	1	1
	R.SPGCPFTLNVQHNGFCERC*HNAR.Q	C498	IA-alkyne	0.00995767	2	2
	K.LVALKTNGDGNC*LMHATSQYMWGVQDTDLVLR.K	C103	IA-alkyne	0.0151841	1	1	catalytic cysteine
	K.CRSPGC*PFTLNVQHNGFC*.E	C483;C495	IA-alkyne;IA-alkyne	0.0073094808;0.0028505616	2	2
	K.C*ETPNCPFFMSVNTQPLCHECSER.R	C387	IA-alkyne	0.157626	2	1
	K.VSPTASRFQNTIPC*LGR.E	C657	IA-alkyne	0.0470464	1	1
	R.HLDPGKC*QACLQDVTR.T	C521	IA-alkyne	0.0268643	1	1
	K.TNGDGNC*LMHATSQYMWGVQDTDLVLR.K	C103	IA-alkyne	0.0151841	3	1	catalytic cysteine
	K.SQEFVETGLC*YDTR.N	C158	IA-alkyne	0.0315043	1	1
	R.AGNDAPAGC*LSQAAR.T	C590	IA-alkyne	0.507496	5	5
	K.GFCTLC*FIEYR.E	C627	IA-alkyne	0.00685806	2	2
	K.AGC*VYFGTPENK.G	C612	IA-alkyne	0.0408287	1	1
	K.CETPNCPFFMSVNTQPLC*HEC*SERR.Q	C404;C407	IA-alkyne;IA-alkyne	0.2516096968;0.3962333774	2	1
	R.SPGC*PFTLNVQHNGFCER.C	C483	IA-alkyne	0.00730948	1	1
USP17L3	A6NCW0	5	5		5
	R.PAAVGAGLQNMGNTC*YENASLQCLTYTLPLANYMLSREHSQTCQR.P	C89	IA-alkyne	0.176494	1	1	catalytic cysteine
	K.QALEQLVKPEELNGENAYHCGLC*LQR.A	C257	IA-alkyne	0.219266	1	1
	R.PKC*CMLCTMQAHITWALHSPGHVIQPSQALASGFHR.G	C122	IA-alkyne	0.00429241	1	1
	R.PKCC*MLCTMQAHITWALHSPGH.V	C123	IA-alkyne	0.00362391	1	1
	R.PKCCMLC*TMQAHITWALHSPGHVIQPSQALASGFHR.G	C126	IA-alkyne	0.00366935	1	1
OTUD7A	Q8TE49	6	5		6
	R.DLIEQATMVALEQAGRLNWWSTVC*TSCK.R	C193	IA-alkyne	0.0746781	1	1
	R.SHVASEC*NNEQFPLEMPIYTFQLPDLSVYSEDFR.S	C137	IA-alkyne	0.646359	1	1
	R.QSVIHVQASGARDEAC*APAVGALR.P	C784	IA-alkyne	0.454375	2	1
	R.APLAQPESPTASAGEDVQSLADSLDSDRDSVC*SNSNSNNGK.N	C482	IA-alkyne	0.557531	1	1
	R.CQRENC*AFYGR.A	C895	IA-alkyne	0.156793	1	1
OTUD3	Q5T2D3	53	30		53
	R.NRPESGGGGGC*EEEFVSFANQLQALGLK.L	C49	IA-alkyne	0.780068	50	28
	K.VCNATGC*SDFNLIVQNLEAENYNIESAIIAVLR.M	C245	IA-alkyne	0.061787	1	1
	R.EVPGDGNC*LFRALGDQLEGHSR.N	C76	IA-alkyne	0.190523	2	2	catalytic cysteine
OTUD5	Q96G74	110	54		110
	K.PPSPGTVLALAKPPSPC*APGTSSQFSAGADR.A	C491	IA-alkyne	0.879711	2	2
	K.ASATC*SSATAAASSGLEEWTSR.S	C434	IA-alkyne	0.888298	38	21
	R.KASATC*SSATAAASSGLEEWTSR.S	C434	IA-alkyne	0.888298	62	38
	R.ATSPLVSLYPALEC*R.A	C519	IA-alkyne	0.433792	4	4
	R.KHC*MDYLMK.N	C247	IA-alkyne	0.0266059	3	3
	R.PQQASPPPCGGPGGPGGGPGDALGAAAAGVGAAGVVVGVGGAVGVGGC*C*SGPGHSKR.R	C142;C143	IA-alkyne;IA-alkyne	0.5152654185;0.5029199897	1	1
YOD1	Q5VVQ6	25	13		25
	R.ILVGYPPEC*LDLSNGDTILEDLPIQSGDMLIIEEDQTRPR.S	C97	IA-alkyne	0.459189	23	11
	R.TVVPADNSCLFTSVYYVVEGGVLNPAC*APEMR.R	C178	IA-alkyne	0.535619	1	1
	K.TNQEYC*DWIK.R	C210	IA-alkyne	0.0073484	1	1
OTUD7B	Q6GQQ9	24	16		24
	R.QLAGGPC*VGGLPPYATFPR.Q	C720	IA-alkyne	0.453555	5	4
	R.RQLAGGPC*VGGLPPYATFPR.Q	C720	IA-alkyne	0.453555	2	2
	R.SHVSSNGGGGGSNEHPLEMPIC*AFQLPDLTVYNEDFR.S	C133	IA-alkyne	0.494254	7	3
	R.PSGGGVHC*QEPR.R	C708	IA-alkyne	0.522314	2	1
	K.QPNCSFYGHPETNNFC*SCCYREELR.R	C819	IA-alkyne	0.113827	1	1
	K.CKQPNCSFYGHPETNNFC*SC*CYR.E	C819;C821	IA-alkyne;IA-alkyne	0.1138266258;0.1675349474	1	1
	R.DSGGEAFAPIPFGGIYLPLEVPASQC*HR.S	C345	IA-alkyne	0.323261	6	4
OTUB2	Q96DC9	10	8		10
	K.TKGDGNC*FYR.A	C51	IA-alkyne	0.060378	10	8	catalytic cysteine
CYLD	Q9NQC7	7	7		7
	R.IYGYVC*ATK.I	C655	IA-alkyne	0.0366642	3	3
	R.HGC*IPCQNMELFAVLCIETSHYVAFVK.Y	C853	IA-alkyne	0.000983603	1	1
	K.FAEAPSC*LIIQMPR.F	C751	IA-alkyne	0.00615702	1	1
	K.FAEAPSC*LIIQM*PR.F	C751;M756	IA-alkyne;other ligand	0.0061570237;0.0034967483	1	1
	K.VGVPTIQQLLEWSFINSNLKFAEAPSC*LIIQMPR.F	C751	IA-alkyne	0.00615702	1	1
USP17L24	Q0WX57	3	3		3
	K.GCMLC*TMQAHITRALHNPGHVIQPSQALAAGFHR.G	C126	IA-alkyne	0.00354159	1	1
	K.C*GMKNHHPEQQSSLLNLSSSTPTHQESMNTGTLASLR.G	C473	IA-alkyne	0.00291476	1	1
	R.PAAVGAGLQNMGNTCYVNASLQC*LTYTPPLANYMLSR.E	C97	IA-alkyne	0.185208	1	1
USP40	Q9NVE5	141	85		141
	K.PFC*EQSELDDLEYIYDLFSVIIHK.G	C277	IA-alkyne	0.141751	57	49
	K.NVSGLEDALWNMYVEEEVFDCDNLYHC*GTCDRLVK.A	C220	IA-alkyne	0.00373259	1	1
	R.NQGGTC*YLNSLLQTLHFTPEFR.E	C50	IA-alkyne	0.04524	68	32
	K.NVSGLEDALWNMYVEEEVFDCDNLYHC*GTC*DRLVK.A	C220;C223	IA-alkyne;IA-alkyne	0.0037325924;0.0817725779	1	1
	R.YGVPC*HLLNEMDAANIELQTK.R	C500	IA-alkyne	0.536711	11	7
	R.EFTNLSGIRNQGGTC*YLNSLLQTLHFTPEFR.E	C50	IA-alkyne	0.04524	1	1	catalytic cysteine
	K.APSSSQLFLFFAMGSDVQPGTEMEIVVEETISVRDC*LK.L	C871	IA-alkyne	0.287318	1	1
	R.NGKLLC*PVPDSYTLK.E	C810	IA-alkyne	0.311134	1	1
USP41	Q3LFD5	3	3		3
	R.ESC*DAEEQSGGQYELFAVIAHVGMADSGHYC*VYIR.N	C292;C320	IA-alkyne;IA-alkyne	0.7825739133;0.0041460449	1	1
	R.MKDSLIC*LDCAMESSR.N	C178	IA-alkyne	0.188726	1	1
	K.DSLIC*LDCAMESSRNSSMLTLR.L	C178	IA-alkyne	0.188726	1	1
USP14	P54578	341	125		341
	K.C*TESEEEEVTKGK.E	C257	IA-alkyne	0.406846	1	1
	K.GEQGQYLQQDANEC*WIQMMR.V	C203	IA-alkyne	0.0637689	122	69
	K.YEPFSFADDIGSNNC*GYYDLQAVLTHQGR.S	C415	IA-alkyne	0.00532738	172	88
	K.FPLMLDMYELC*TPELQEK.M	C359	IA-alkyne	0.244616	31	15
	K.C*TESEEEEVTK.G	C257	IA-alkyne	0.406846	2	1
	K.ENQLQLSC*FINQEVK.Y	C277	IA-alkyne	0.0492261	2	1
	K.GKENQLQLSC*FINQEVK.Y	C277	IA-alkyne	0.0492261	5	5
	K.DVKFPLMLDM*YELC*TPELQEK.M	M355;C359	other ligand;IA-alkyne	0.0610214211;0.244615541	1	1
	K.TVFVEDMTEEQLASAMELPC*GLTNLGNTCYMNATVQCIR.S	C105	IA-alkyne	0.39278	1	1
	K.TVFVEDMTEEQLASAMELPCGLTNLGNTC*YMNATVQCIR.S	C114	IA-alkyne	0.0365048	4	2	catalytic cysteine
USP22	Q9UPT9	117	79		117
	K.ITSNC*TIGLR.G	C171	IA-alkyne	0.497356	56	47
	-.MVSRPEPEGEAMDAELAVAPPGC*SHLGSFK.V	C23	IA-alkyne	0.215755	8	7
	R.AIYQC*FVWSGTAEAR.K	C44	IA-alkyne	0.028166	23	14
	R.C*EMQSPSSCLVCEMSSLFQEFYSGHR.S	C211	IA-alkyne	0.154047	9	5
	R.KITSNC*TIGLR.G	C171	IA-alkyne	0.497356	14	10
	R.LHSC*LYCVFFGCFTKK.H	C76	IA-alkyne	5.5957e-06	1	1
	K.SC*ICHVC*GVHLNR.L	C61;C66	IA-alkyne;IA-alkyne	0.3934656527;0.2515488205	1	1
	R.CEMQSPSSC*LVCEMSSLFQEFYSGHR.S	C219	IA-alkyne	0.424799	2	2
	-.M*VSRPEPEGEAMDAELAVAPPGC*SHLGSFK.V	M1;C23	other ligand;IA-alkyne	0.9831377866;0.2157548565	2	1
	K.SCICHVCGVHLNRLHSC*LYCVFFGC*FTK.K	C76;C84	IA-alkyne;IA-alkyne	5.5957e-06;7.6125e-06	1	1
USP31	Q70CQ4	16	15		16
	R.AGSDKIVLLVC*NR.A	C461	IA-alkyne	0.0110845	1	1
	R.GGLRSCFPPGPAAAPTPPPC*PPPPASPAPPACAAEPVPGVAGLR.N	C107	IA-alkyne	0.999204	1	1
	R.NHGNTC*FMNATLQCLSNTELFAEYLALGQYRAGR.P	C137	IA-alkyne	0.00321841	1	1	catalytic cysteine
	K.IGEAADDKVSISC*FGSLR.N	C911	IA-alkyne	0.239166	6	5
	R.SSVTSPLAVNENC*MR.P	C862	IA-alkyne	0.300311	1	1
	K.SVC*KNTGDDEAER.G	C1263	IA-alkyne	0.502242	1	1
	K.C*SHC*MRIGVAVPLSGTVAR.L	C330;C333	IA-alkyne;IA-alkyne	0.0118521317;0.0445728964	1	1
	R.SSLTC*PHCQKQSNTFDPFLC*ISLPIPLPHTR.P	C292;C307	IA-alkyne;IA-alkyne	0.0056361863;0.0031450397	1	1
	R.QSLSSRSSVTSPLAVNENC*MR.P	C862	IA-alkyne	0.300311	1	1
	R.GGLRSC*FPPGPAAAPTPPPCPPPPASPAPPACAAEPVPGVAGLR.N	C93	IA-alkyne	0.696399	1	1
	R.PTVC*IQVCPFSLR.V	C507	IA-alkyne	0.000741421	1	1
USP35	Q9P2H5	7	7		7
	R.GQAYDLC*SVVVHSGVSSESGHYYCYAR.E	C848	IA-alkyne	0.323	1	1
	R.TVC*ERPGPAACAQVAR.L	C133	IA-alkyne	0.247429	1	1
	K.IVTRIC*CLCCLNVSSR.E	C579	IA-alkyne	0.00596458	1	1
	K.LTAENRYYC*ESC*ASLQDAEK.V	C782;C785	IA-alkyne;IA-alkyne	0.1517812642;0.1241120717	1	1
	R.C*PAEGEEGAVEFLEQAQQVSGLLAQLWR.A	C177	IA-alkyne	0.386642	1	1
	R.GQAYDLCSVVVHSGVSSESGHYYC*YAREGAAR.P	C865	IA-alkyne	0.452134	2	2
USP38	Q8NB14	21	18		21
	K.LILNQSAWTSQSNSLASC*LSR.L	C432	IA-alkyne	0.548213	14	11
	R.LSDLLTDFVQC*IPK.G	C157	IA-alkyne	0.0010083	1	1
	K.TGLINLGNTC*YMNSVIQALFMATDFR.R	C454	IA-alkyne	0.0718917	1	1	catalytic cysteine
	R.PNGFDDNDPPGSC*GPTGGGGGGGFNTVGR.L	C1023	IA-alkyne	0.665861	1	1
	K.VQASHKPSEILEC*SETSLQEVASK.A	C557	IA-alkyne	0.708481	1	1
	R.TIGHFQC*VSTQER.E	C180	IA-alkyne	0.22542	1	1
	R.SLTTDPNVKDASMTQALC*R.M	C272	IA-alkyne	0.00593798	1	1
	R.PEPQLC*ARLSDLLTDFVQCIPK.G	C144	IA-alkyne	0.20479	1	1
USP50	Q70EL3	1	1		1
	K.YNLCAVVNHFGDLDGGHYTAFC*KNSVTQA.-	C332	IA-alkyne	0.158631	1	1
USP42	Q9H9J4	8	8		8
	R.SEEPC*EQPLLVHPSGDHARDAQDPSQSLGAPEAAER.P	C867	IA-alkyne	0.870835	1	1
	K.TCHAEGFC*MMCTMQAHITQALSNPGDVIK.P	C154	IA-alkyne	0.0051645	3	3
	K.TCHAEGFCMMC*TMQAHITQALSNPGDVIK.P	C157	IA-alkyne	0.0058524	3	3
	K.VLFPSEKIC*LK.W	C100	IA-alkyne	0.00763918	1	1
USP43	Q70EL4	5	5		5
	R.AQDADSVWQQQQAHQQHSC*TLDECFQFYTK.E	C540	IA-alkyne	0.0075643	1	1
	R.GSLLSWSSAPC*PSLPQVPDSPIFTNSLC*NQEK.G	C757;C774	IA-alkyne;IA-alkyne	0.6741735896;0.4641235	2	2
	R.VVGLSVAC*SYLSPK.D	C468	IA-alkyne	0.0833055	1	1
	K.EEQLAQDDAWKCPHC*QVLQQGMVK.L	C566	IA-alkyne	0.00761499	1	1
USP26	Q9BXU7	8	5		8
	M.NAVLQSLLSIPSFADDLLNQSFPWGKIPLNALTMC*LAR.L	C341	IA-alkyne	0.000366452	1	1
	R.C*TGYIFFYMHNEIFEEMLK.R	C876	IA-alkyne	0.0477745	1	1
	R.MPLLTSKLTLTC*GELSENQHK.K	C169	IA-alkyne	0.340902	1	1
	K.VSSHC*NEGTRPPLPLSEDGEITDFQLLK.V	C551	IA-alkyne	0.341789	3	2
	K.EPLAHLMTYLEDTSLC*QFHKAGGK.P	C667	IA-alkyne	0.0096344	2	1
USP27X	A6NNY8	6	5		6
	R.C*EMPSPELCLVCEMSSLFR.E	C113	IA-alkyne	0.197948	2	2
	R.QQDAHEFLIAALDVLHRHC*K.G	C180	IA-alkyne	0.0242713	1	1
	K.EEQGEALKLQASTSTEVSHQQC*SVPGLGEK.F	C38	IA-alkyne	0.359689	1	1
	K.LQASTSTEVSHQQC*SVPGLGEK.F	C38	IA-alkyne	0.359689	2	1
USP18	Q9UMW8	6	6		6
	R.VKDSLICVDC*AMESSR.N	C181	IA-alkyne	0.255897	2	2
	R.VKDSLIC*VDCAMESSR.N	C178	IA-alkyne	0.168722	2	2
	R.ESC*DAEEQSGGQYELFAVIAHVGMADSGHYC*VYIR.N	C292;C320	IA-alkyne;IA-alkyne	0.7825739133;0.0041460449	1	1
	R.AWDYPHGLVGLHNIGQTCC*LNSLIQVFVMNVDFTR.I	C65	IA-alkyne	0.0024294	1	1	catalytic cysteine
USP17L5	A8MUK1	4	4		4
	K.C*LHCHGISDTFDPYLDIALDIQAAQSVQQALEQLAK.P	C207	IA-alkyne	3.40643e-05	1	1
	K.GCMLC*TMQAHITRALHNPGHVIQPSQALAAGFHR.G	C126	IA-alkyne	0.00354159	1	1
	K.C*GMKNHHPEQQSSLLNLSSSTPTHQESMNTGTLASLR.G	C473	IA-alkyne	0.00291476	1	1
	R.PAAVGAGLQNMGNTCYVNASLQC*LTYTPPLANYMLSR.E	C97	IA-alkyne	0.185208	1	1
USP20	Q9Y2K6	6	5		6
	R.C*LMDQLHEELK.E	C238	IA-alkyne	0.471431	1	1
	K.GTCQSCGVTGPNLWAC*LQVACPYVGC*GESFADHSTIHAQAK.K	C43;C53	IA-alkyne;IA-alkyne	0.0071943388;0.0088508788	1	1
	K.GTCQSCGVTGPNLWACLQVAC*PYVGC*GESFADHSTIHAQAKK.H	C48;C53	IA-alkyne;IA-alkyne	0.0024852837;0.0088508788	1	1
	R.RFVVSC*TPSWFWGPVVTLEDC*LAAFFAADELK.G	C527;C542	IA-alkyne;IA-alkyne	0.0005205983;0.0632097906	1	1
	R.FGGGPAVNHLYVCSIC*QVEIEALAKR.R	C783	IA-alkyne	0.118704	1	1
	R.C*LMDQLHEELKEPVVATVALTEAR.D	C238	IA-alkyne	0.471431	1	1
USP33	Q8TEY7	47	38		47
	K.NIGNTC*YMNAALQALSNCPPLTQFFLDCGGLAR.T	C194	IA-alkyne	0.212691	29	23	catalytic cysteine
	K.FKTFAEPGPISNNDFLC*IHGGVPPR.K	C766	IA-alkyne	0.0976777	3	3
	K.YRSVISDIFDGTIISSVQCLTC*DR.V	C492	IA-alkyne	0.0341855	1	1
	R.C*LMDLLHEELKEQVMEVEEDPQTITTEETMEEDK.S	C278	IA-alkyne	0.414872	3	3
	K.FC*KVQNFPEILCIHLK.R	C603	IA-alkyne	0.0243773	1	1
	K.NIGNTCYMNAALQALSNC*PPLTQFFLDCGGLAR.T	C206	IA-alkyne	0.00153261	2	2
	R.C*LMDLLHEELKEQVMEVEEDPQTITTEETMEED.K	C278	IA-alkyne	0.414872	1	1
	K.SQSDVDFQSC*ESC*SNSDRAENENGSR.C	C321;C324	IA-alkyne;IA-alkyne	0.7065526452;0.6561284534	1	1
	R.GLTGLKNIGNTCYMNAALQALSNCPPLTQFFLDC*GGLAR.T	C216	IA-alkyne	0.00345217	1	1
	R.GLTGLKNIGNTCYMNAALQALSNC*PPLTQFFLDCGGLAR.T	C206	IA-alkyne	0.00153261	1	1
	R.C*SYVGCGESQVDHSTIHSQETK.H	C79	IA-alkyne	0.0407294	1	1
	K.FCKVQNFPEILC*IHLK.R	C613	IA-alkyne	0.010538	1	1
	R.AENENGSRC*FSEDNNETTMLIQDDENNSEMSK.D	C338	IA-alkyne	0.784444	2	1
USP17L2	Q6R6M4	3	3		3
	R.DHPC*LQAPELDER.L	C414	IA-alkyne	0.712137	1	1
	K.QALEQLVKPEELNGENAYHCGLC*LQR.A	C257	IA-alkyne	0.185241	1	1
	R.PKCC*MLCTMQAHITWALHSPGH.V	C123	IA-alkyne	0.00362391	1	1
USP24	Q9UPU5	64	52		64
	R.NRLSSSGSNCSSGSEGEPVALHAGIC*VR.Q	C1393	IA-alkyne	0.376716	1	1
	R.LDLVGSSQPIKESNSLC*PAGIR.N	C1362	IA-alkyne	0.763191	31	23
	R.TAEC*ETSEADNILLAGHLR.L	C1556	IA-alkyne	0.755605	2	2
	R.GGSTGGGGGFDPPPAYHEVVDAEKNDENGNC*SGEGIEFPTTNLYELESR.V	C116	IA-alkyne	0.774842	5	5
	V.VMALVC*NVFDMLYQLANLEEPR.I	C1080	IA-alkyne	0.0385586	4	3
	R.QGVYSIC*LQLARFLLVGQTMPTLLDEDLTK.D	C1239	IA-alkyne	0.0277096	1	1
	R.VEEIIPAARVAIQTMEVSDFTSTVAC*FMR.L	C1333	IA-alkyne	0.00230822	1	1
	R.ELTGSLLALIEMVVYCC*FC*NEHFSFTMLHFIK.N	C2423;C2425	IA-alkyne;IA-alkyne	7.1448e-05;2.35018e-05	2	1
	K.NAIDTDRLLDWLVENSVLSIALEGNIDQAQYC*DR.I	C456	IA-alkyne	0.192119	1	1
	R.C*QLLDDLTTSEMEQLRISPATMLEDEITWLDNFEPNR.T	C1516	IA-alkyne	0.0898336	1	1
	K.ESNSLC*PAGIR.N	C1362	IA-alkyne	0.763191	2	2
	K.SFC*ENFLKAGGLSLVVNVMQR.D	C1202	IA-alkyne	0.0295919	1	1
	K.DVPENC*KNC*AQYFFLFNTFVQK.Q	C2278;C2281	IA-alkyne;IA-alkyne	0.0012567171;2.37906e-05	1	1
	K.TLLSLC*GAEKEMLGSSLIK.P	C1580	IA-alkyne	0.0366754	1	1
	K.C*LLASTYLAR.L	C153	IA-alkyne	0.223261	3	1
	R.QQSVSTKDSLIAGEALSLLVTC*LQLR.S	C1417	IA-alkyne	0.0291179	1	1
	K.FIADC*YTRLEAASSALGGPTLTHAVTR.A	C873	IA-alkyne	0.0133733	1	1
	K.DSLIAGEALSLLVTC*LQLR.S	C1417	IA-alkyne	0.0291179	2	2
	R.LLSQCMEYFDLRC*QLLDDLTTSEMEQLR.I	C1516	IA-alkyne	0.0898336	1	1
	K.RITVKRTC*IKSLPSVLVIHLMRFGFDWESGR.S	C1873	IA-alkyne	0.651295	1	1
	R.SQQLASFYNLPC*VADFIIDILLGSPSAEIR.R	C1433	IA-alkyne	0.00289355	1	1
USP16	Q9Y5T5	576	178		576
	K.VYEVVNEDPETAFC*TLANR.E	C618	IA-alkyne	0.580637	166	88
	K.GLSNLGNTC*FFNAVMQNLSQTPVLR.E	C205	IA-alkyne	0.00113534	369	137	active-site cysteine
	K.TVPIDDSSETLEPVC*R.H	C24	IA-alkyne	0.749154	2	2	active-site cysteine
	R.EVFNTDEC*SIQHCLYQFTR.N	C631	IA-alkyne	0.0486054	6	5
	K.ENPPMNSPC*QITVK.G	C191	IA-alkyne	0.6224	28	20
	K.ENMAKENPPMNSPC*QITVK.G	C191	IA-alkyne	0.6224	1	1
	K.VLHLNDIC*TIDHPEDSEYEAEMSLQGEVNIK.S	C471	IA-alkyne	0.171775	3	1
	R.SEPHC*LVLSLDNWSVWCYVC*DNEVQYCSSNQLGQVVDYVR.K	C104;C119	IA-alkyne;IA-alkyne	0.0121218648;2.4912e-06	1	1	active-site cysteine
USP45	Q70EL2	21	20		21
	R.FYDGQLVLTSDIWLCLKC*GFQGCGK.N	C88	IA-alkyne	7.35131e-05	1	1
	K.C*ETDEIQK.G	C173	IA-alkyne	0.380746	1	1
	K.MNFIDRIFIGELTSTVMCEEC*ANISTVK.D	C367	IA-alkyne	0.436523	1	1
	K.MNFIDRIFIGELTSTVMC*EECANISTVK.D	C364	IA-alkyne	0.469171	5	5
	R.HVDFPLMLDLAPFC*SATCKNASVGDK.V	C715	IA-alkyne	0.00166645	2	2
	K.EC*SIQSCLYQFTSMELLMGNNK.L	C618	IA-alkyne	0.00402309	1	1
	K.GPLSPKVLFNQLC*QK.R	C280	IA-alkyne	0.0102347	1	1
	R.IFIGELTSTVMC*EECANISTVK.D	C364	IA-alkyne	0.469171	7	7
	R.TEPHCIIINLSTWIIWCYEC*DEKLSTHC*NK.K	C130;C138	IA-alkyne;IA-alkyne	8.9734e-06;0.0007747156	1	1
	R.HVDFPLMLDLAPFCSATC*KNASVGDK.V	C719	IA-alkyne	0.00126811	1	1
USP54	Q70EL1	44	36		44
	R.PSLASQTNVGSHC*RGR.G	C532	IA-alkyne	0.769369	7	7
	R.FQLGIMDDAAEC*FENLLMRIHFHIADETK.E	C124	IA-alkyne	0.095866	1	1
	R.LPGTSRSVQQFLAMC*DR.G	C1511	IA-alkyne	0.197551	1	1
	R.FLTTPGC*NPQLTYTATLPER.S	C1562	IA-alkyne	0.0616477	22	16
	R.C*SSSSSLPVIHDPSVFLLGPQLYLPQPQFLSPDVLMPTMAGEPNR.L	C1452	IA-alkyne	0.688897	1	1
	K.C*MGDSCIFCALKGIFNQFQC*SSEK.V	C69;C88	IA-alkyne;IA-alkyne	0.0098606778;0.0144319377	1	1
	R.PSLASQTNVGSHC*R.G	C532	IA-alkyne	0.769369	1	1
	R.SVQQFLAMC*DR.G	C1511	IA-alkyne	0.197551	1	1
	R.C*DNSSC*SKLPPQEGR.G	C1004;C1009	IA-alkyne;IA-alkyne	0.6338535265;0.6801953897	1	1
	R.TCHPIMPVASSFVLHC*PDPVQKTNQCLQGQSLK.T	C1086	IA-alkyne	0.0130081	1	1
	K.GLSNEPGQNSC*FLNSALQVLWHLDIFR.R	C42	IA-alkyne	0.0344515	1	1
	R.FC*DSQLKHGAPR.P	C1270	IA-alkyne	0.00545492	3	3
	R.FQLGIMDDAAEC*FENLLMR.I	C124	IA-alkyne	0.095866	1	1
	R.TCHPIMPVASSFVLHC*PDPVQKTNQC*LQGQSLK.T	C1086;C1096	other ligand;IA-alkyne	0.0130081367;0.2870984989	1	1
	K.PSPSMFGELLQNASTMGDLRNC*PSNCGER.I	C225	IA-alkyne	0.382037	1	1
VCPIP1	Q96JH7	60	43		60
	K.SGSLQTGLPESFPLTGGTENLNTETTDGC*VADALGAAFATR.S	C1178	IA-alkyne	0.431034	38	24
	K.VMGLSNYHC*KLLSPILAR.Y	C127	IA-alkyne	0.0061259	1	1
	K.CLLC*GALSELHVPPEWLAPGGK.L	C472	IA-alkyne	0.0330038	2	2
	K.DVLVPDYGMSNLTAC*NWCHGTSVRK.V	C538	IA-alkyne	0.00824368	4	4
	R.LFFPASGSVSIECTEC*GQR.H	C73	IA-alkyne	0.710963	3	3
	K.DVLVPDYGMSNLTACNWC*HGTSVRK.V	C541	IA-alkyne	0.0099644	4	4
	K.SQECLIPVHVDGDGHC*LVHAVSR.A	C219	IA-alkyne	0.0210036	6	4	catalytic cysteine
	K.TEVVSSSAKSGSLQTGLPESFPLTGGTENLNTETTDGC*VADALGAAFATR.S	C1178	IA-alkyne	0.431034	1	1
	K.C*LLC*GALSELHVPPEWLAPGGK.L	C469;C472	IA-alkyne;IA-alkyne	0.0427852774;0.0330038165	1	1
UCHL3	P15374	812	201		812
	K.QTISNAC*GTIGLIHAIANNK.D	C95	IA-alkyne	0.0713688	408	169	catalytic cysteine
	K.QTISNAC*GTIGLIHAIANNKDK.M	C95	IA-alkyne	0.0713688	301	99
	R.PVC*AVLLLFPITEK.Y	C50	IA-alkyne	0.116001	96	54
	K.*QTISNAC*GTIGLIHAIANNKDK.M	K88;C95	other ligand;IA-alkyne	0.0076451374;0.0713687963	1	1
	R.KPFPINHGETSDETLLEDAIEVC*K.K	C209	IA-alkyne	0.675975	4	4
	K.PFPINHGETSDETLLEDAIEVC*K.K	C209	IA-alkyne	0.675975	1	1
	K.QLGLHPNWQFVDVYGMDPELLSMVPRPVC*AVLLLFPITEK.Y	C50	IA-alkyne	0.116001	1	1
BAP1	Q92560	7	7		7
	N.MFFAHQLIPNSC*ATHALLSVLLNC*SSVDLGPTLSR.M	C91;C103	IA-alkyne;IA-alkyne	0.0178463079;0.0313660768	1	1	catalytic cysteine
	R.RTHNYDEFIC*TFISMLAQEGMLANLVEQNISVR.R	C676	IA-alkyne	0.0653673	3	3
	K.ELLALLKC*VEAEIANYEACLK.E	C638	IA-alkyne	0.0245908	1	1
	N.MFFAHQLIPNSC*ATHALLSVLLNCSSVDLGPTLSR.M	C91	IA-alkyne	0.0178463	1	1	catalytic cysteine
	R.APAASEGNHTDGAEEAAGSC*AQAPSHSPPNKPK.L	C320	IA-alkyne	0.892022	1	1
UCHL1	P09936	821	78		821
	K.NEAIQAAHDAVAQEGQC*R.V	C152	IA-alkyne	0.12653	441	73
	R.FVDVLGLEEESLGSVPAPAC*ALLLLFPLTAQHENFR.K	C47	IA-alkyne	0.281331	124	38
	K.QTIGNSC*GTIGLIHAVANNQDKLGFEDGSVLK.Q	C90	IA-alkyne	0.11247	131	34	catalytic cysteine
	K.NEAIQAAHDAVAQEGQC*RVDDK.V	C152	IA-alkyne	0.12653	2	2
	K.QTIGNSC*GTIGLIHAVANNQDK.L	C90	IA-alkyne	0.11247	68	32	catalytic cysteine
	V.LGLEEESLGSVPAPAC*ALLLLFPLTAQHENFR.K	C47	IA-alkyne	0.281331	18	9
	K.CFEKNEAIQAAHDAVAQEGQC*R.V	C152	IA-alkyne	0.12653	19	10
	R.FSAVALC*K.A	C220	IA-alkyne	0.25612	12	9
	K.NEAIQAAHDAVAQEGQC*.R	C152	IA-alkyne	0.12653	2	1
	A.AHDAVAQEGQC*R.V	C152	IA-alkyne	0.12653	3	3
	N.EAIQAAHDAVAQEGQC*R.V	C152	IA-alkyne	0.12653	1	1
UCHL5	Q5LJA9	97	52		97
	K.QVINNAC*ATQAIVSVLLNCTHQDVHLGETLSEFK.E	C100	IA-alkyne	0.0119496	34	19	catalytic cysteine
	K.DGFSPC*CPGWSQTPELKPSACLDLPK.W	C228	IA-alkyne	0.0183717	22	19
	K.DGFSPCC*PGWSQTPELKPSACLDLPK.W	C229	IA-alkyne	0.0184135	16	11
	R.C*VARAMTGNAGEWCLMESDPGVFTELIK.G	C8	IA-alkyne	0.369028	2	2
	R.EGPIDLGAC*NQDDWISAVRPVIEK.R	C203	IA-alkyne	0.0748688	16	11
	K.DGFSPC*C*PGWSQTPELKPSACLDLPK.W	C228;C229	IA-alkyne;IA-alkyne	0.0183716831;0.0184134912	1	1
	R.EGPIDLGAC*NQDDWISAVR.P	C203	IA-alkyne	0.0748688	3	3
	K.QVINNACATQAIVSVLLNC*THQDVHLGETLSEFKEFSQSFDAAMK.G	C112	IA-alkyne	0.0365198	1	1
	R.AMTGNAGEWC*LMESDPGVFTELIK.G	C21	IA-alkyne	0.340761	2	2
ZUP1	Q96AP4	25	21		25
	K.KDNTLQC*GMEVNSSILSGCASNHPK.N	C83	IA-alkyne	0.127579	3	3
	K.GSVYETTYSPPECPFC*GK.I	C159	IA-alkyne	0.36647	1	1
	R.VQC*SGDLQLAHQLQQEEDRK.R	C230	IA-alkyne	0.252839	1	1
	K.C*HIVDFHKSTGPLGTHPR.L	C440	IA-alkyne	0.000842245	1	1
	R.TLC*LLILDPGCPSREMQK.L	C507	IA-alkyne	0.390156	18	14
	R.TLCLLILDPGC*PSR.E	C515	IA-alkyne	0.176485	1	1

### Sheet: DUBs mined and total probe-mod
	Modified site	# total spectral counts	# experiments				65 total DUBs
OTUB1	Q96FW1	1785	311				66 out of 66 DUBs show at least one IA-alkyne labeling
USP10	Q14694	1311	287				52 out of 66 DUBs >5 spectral counts of total probe-modified peptides
UCHL1	P09936	821	78				0.788	0.212
UCHL3	P15374	812	201				27 out of 52 DUBs show catalytic cysteine labeling by IA-alkyne
USP16	Q9Y5T5	576	178				0.5192	0.4808
USP5	P45974	463	178				40 out of 66 DUBs >10 spectral counts of total probe-modified peptides
USP14	P54578	341	125				0.606	0.394
USP7	Q93009	223	99				24 out of 40 DUBs show catalytic cysteine labeling by IA-alkyne
USP9X	Q93008	160	79				0.6	0.4
USP48	Q86UV5	146	85
USP40	Q9NVE5	141	85
USP15	Q9Y4E8	129	76
USP22	Q9UPT9	117	79
OTUD5	Q96G74	110	54
UCHL5	Q5LJA9	97	52
USP30	Q70CQ3	67	39
USP24	Q9UPU5	64	52
VCPIP1	Q96JH7	60	43
USP34	Q70CQ2	55	50
OTUD3	Q5T2D3	53	30
USP33	Q8TEY7	47	38
USP54	Q70EL1	44	36
USP11	P51784	31	18
TNFAIP3	P21580	26	19
USP13	Q92995	26	23
USP4	Q13107	25	18
YOD1	Q5VVQ6	25	13
ZUP1	Q96AP4	25	21
OTUD7B	Q6GQQ9	24	16
USP28	Q96RU2	23	14
USP38	Q8NB14	21	18
USP45	Q70EL2	21	20
USP8	P40818	21	20
USP3	Q9Y6I4	20	13
USP46	P62068	17	13
USP31	Q70CQ4	16	15
USP19	O94966	11	9
USP47	Q96K76	11	10
OTUB2	Q96DC9	10	8
USP36	Q9P275	10	10
USP12	O75317	8	7
USP26	Q9BXU7	8	5
USP42	Q9H9J4	8	8
BAP1	Q92560	7	7
CYLD	Q9NQC7	7	7
USP35	Q9P2H5	7	7
ZRANB1	Q9UGI0	7	6
OTUD7A	Q8TE49	6	5
USP18	Q9UMW8	6	6
USP20	Q9Y2K6	6	5
USP27X	A6NNY8	6	5
USP51	Q70EK9	6	6
USP17L3	A6NCW0	5	5
USP43	Q70EL4	5	5
USP44	Q9H0E7	5	5
USP17L5	A8MUK1	4	4
USP2	O75604	4	4
USP25	Q9UHP3	4	4
USP49	Q70CQ1	4	4
USP17L1	Q7RTZ2	3	3
USP17L2	Q6R6M4	3	3
USP17L24	Q0WX57	3	3
USP37	Q86T82	3	3
USP41	Q3LFD5	3	3
USP21	Q9UK80	2	2
USP50	Q70EL3	1	1
