## Supplementary material for "Deubiquitinase-Targeting Chimeras for Targeted Protein Stabilization": Table S2

### Sheet: cysteine-reactive library 1
Compound Name	Compound Structure
DKM 2-100
DKM 2-101
DKM 2-102
DKM 2-103
DKM 2-106
DKM 2-107
DKM 2-108
DKM 2-109
DKM 2-110
DKM 2-111
DKM 2-113
DKM 2-114
DKM 2-116
DKM 2-117
DKM 2-119
DKM 2-120
DKM 2-31
DKM 2-32
DKM 2-33
DKM 2-34
DKM 2-37
DKM 2-40
DKM 2-42
DKM 2-43
DKM 2-47
DKM 2-48
DKM 2-49
DKM 2-50
DKM 2-52
DKM 2-58
DKM 2-59
DKM 2-60
DKM 2-62
DKM 2-67
DKM 2-71
DKM 2-72
DKM 2-76
DKM 2-79
DKM 2-80
DKM 2-83
DKM 2-84
DKM 2-85
DKM 2-86
DKM 2-87
DKM 2-90
DKM 2-91
DKM 2-93
DKM 2-94
DKM 2-95
DKM 2-97
DKM 2-98
DKM 3-10
DKM 3-11
DKM 3-12
DKM 3-13
DKM 3-15
DKM 3-16
DKM 3-29
DKM 3-3
DKM 3-30
DKM 3-31
DKM 3-32
DKM 3-36
DKM 3-4
DKM 3-41
DKM 3-42
DKM 3-43
DKM 3-5
DKM 3-7
DKM 3-8
DKM 3-9
IGA 1-12
IGA 1-14
IGA 1-15
IGA 1-26
TRH 1-115
TRH 1-12
TRH 1-129
TRH 1-12
TRH 1-13
TRH 1-133
TRH 1-134
TRH 1-135
TRH 1-140
TRH 1-143
TRH 1-145
TRH 1-149
TRH 1-152
TRH 1-155
TRH 1-156
TRH 1-160
TRH 1-162
TRH 1-163
TRH 1-167
TRH 1-168
TRH 1-17
TRH 1-170
TRH 1-176
TRH 1-177
TRH 1-178
TRH 1-179
TRH 1-189
TRH 1-19
TRH 1-191
TRH 1-194
TRH 1-196
TRH 1-20
TRH 1-23
TRH 1-27
TRH 1-32
TRH 1-51
TRH 1-53
TRH 1-54
TRH 1-55
TRH 1-56
TRH 1-57
TRH 1-58
TRH 1-59
TRH 1-60
TRH 1-68
TRH 1-70
TRH 1-74
TRH 1-78
YP 1-1
YP 1-16
YP 1-18
YP 1-22
YP 1-23
YP 1-24
YP 1-25
YP 1-26
YP 1-31
YP 1-36
YP 1-37
YP 1-38
YP 1-39
YP 1-40
YP 1-42
YP 1-19

### Sheet: cysteine-reactive library 2
Compound name	Enamine catalog number	molecular weight	structure
EN1	Z56791795	263.249
EN2	Z786040720	405.523
EN3	Z1139945350	426.476
EN4	Z786037886	416.477
EN5	Z1118844475	397.525
EN6	EN300-1720461	368.343
EN7	Z56782097	389.196
EN8	Z440901426	352.394
EN9	Z2517211950	179.219
EN10	Z2285377943	243.306
EN12	Z1937821542	343.452
EN13	Z1210284171	421.541
EN15	Z875356630	412.511
EN16	Z786059660	391.427
EN17	Z2285377605	332.381
EN18	Z2517277102	300.318
EN19	Z2285377852	300.185
EN20	Z2285377594	310.397
EN21	Z2693921708	248.282
EN22	Z1937968565	244.294
EN23	Z2517205988	357.332
EN24	Z2285377948	250.302
EN25	Z786037688	416.546
EN26	Z2285377806	289.379
EN27	Z1937857958	324.38
EN28	None
EN29	Z1937966177	307.781
EN30	Z2285378015	311.345
EN31	Z2285378151	260.341
EN35	Z2285378176	257.289
EN36	Z2285377574	324.371
EN37	Z2738323991	323.396
EN38	Z1492364162	293.367
EN39	Z2285378005	261.329
EN40	Z2285378094	217.268
EN43	Z2285378029	249.314
EN44	Z875507436	466.541
EN45	Z875396386	403.507
EN46	Z2517212716	313.401
EN47	Z2285377558	313.357
EN48	Z2285377970	287.363
EN49	Z2285377523	336.189
EN50	Z2285377991	279.3
EN51	Z1938200935	304.375
EN52	Z2285377805	290.407
EN53	Z2285377598	316.449
EN54	Z2732399413	280.755
EN55	Z2285378074	288.372
EN57	Z2285377618	290.367
EN58	Z1937838690	290.319
EN59	Z1250724790	347.418
EN60	Z2693798326	200.241
EN61	Z2732399301	352.438
EN62	Z786046124	487.625
EN63	Z2732399397	319.405
EN64	Z2517218918	251.374
EN65	Z2285377369	309.344
EN66	Z2285377396	338.407
EN67	Z2285378088	278.283
EN68	Z2285378092	329.371
EN69	Z2285377615	323.392
EN70	Z2176371173	323.179
EN71	None
EN72	Z2217101803	323.179
EN73	Z56887648	308.746
EN75	Z1562126992	308.596
EN78	Z56968768	399.834
EN80	Z56938147	435.774
EN83	Z212045156	283.755
EN84	Z235363003	295.766
EN85	Z56889407	227.647
EN86	Z220564228	263.728
EN87	Z1562121036	253.729
EN88	Z1562120668	281.783
EN89	Z56347110	241.674
EN90	Z1562120148	266.772
EN93	Z1562127042	265.662
EN94	Z147433168	253.729
EN95	Z111874904	269.728
EN96	Z57986056	359.809
EN97	Z203038636	271.744
EN98	Z57990945	373.836
EN99	Z85957075	263.671
EN100	Z199538132	283.755
EN101	Z57042000	281.739
EN102	Z166605376	255.701
EN103	Z56823660	437.721
EN104	Z57991027	323.801
EN105	Z212062956	306.543
EN106	Z56995145	280.711
EN108	Z2738286498	253.305
EN109	Z2517217439	211.261
EN110	Z2738286504	253.305
EN111	Z2517218696	273.279
EN112	Z2738286046	246.266
EN113	None
EN114	Z2517211717	234.274
EN115	Z2517212047	270.332
EN116	Z2738284942	229.323
EN117	Z2285377468	216.284
EN118	Z826848230	278.396
EN119	Z2285377996	249.291
EN120	Z2738286052	246.266
EN121	Z2738283796	213.28
EN122	Z2738283106	198.172
EN123	Z2738283283	203.241
EN124	Z2738285154	232.239
EN125	Z2517205878	233.267
EN126	Z2517214072	240.303
EN128	Z1938410935	241.294
EN129	Z2738285400	235.674
EN130	Z2738283960	216.24
EN131	Z2848646162	154.194
EN132	Z2738282920	194.259
EN133	Z2285377924	197.259
EN134	Z2285377902	195.262
EN135	Z1938044299	289.331
EN136	Z2285377712	247.319
EN137	Z2738284217	219.288
EN138	Z2738287274	269.266
EN139	Z2738283444	207.233
EN140	Z2738283291	203.245
EN141	Z2896791566	241.294
EN142	Z2517209384	256.371
EN143	Z2517207184	278.783
EN144	Z2738286644	256.28
EN145	Z2738285725	241.334
EN146	Z2752838409	267.373
EN147	Z2738283355	205.217
EN148	Z2738285299	233.698
EN149	Z1937768910	202.257
EN150	Z2285377643	209.249
EN151	Z2285377785	224.329
EN152	Z1938200681	247.273
EN153	Z2285378037	308.403
EN154	Z2517209795	237.328
EN155	Z2517206195	217.268
EN156	Z2738285942	245.257
EN157	Z2738282863	193.246
EN158	Z2896791111	258.346
EN159	Z2738283312	204.229
EN160	Z2738286856	259.353
EN161	Z2517214471	274.324
EN162	Z2738286326	250.273
EN163	Z1938234894	222.313
EN164	Z2285377780	240.347
EN165	Z2738283857	215.243
EN166	Z1938278304	221.687
EN167	Z2285377504	194.238
EN168	Z1938289966	222.313
EN169	Z2285378209	194.238
EN170	Z2738285129	231.317
EN171	Z2738287333	270.376
EN172	Z2738286171	248.257
EN173	Z2738286075	246.31
EN174	Z2738284839	228.295
EN175	Z2896797617	286.356
EN176	Z2517205870	219.24
EN177	Z2517207935	139.198
EN178	Z1938250997	234.259
EN179	Z2693798302	274.295
EN180	Z2738284716	226.326
EN181	Z2693798283	169.224
EN182	Z1938329699	235.287
EN183	Z2517216719	235.262
EN184	Z2285377810	198.222
EN185	Z1171854355	208.217
EN186	Z2285377485	208.261
EN187	Z2738283371	205.232
EN188	Z2848645364	193.29
EN189	Z2517215297	250.367
EN190	Z2517216208	171.265
EN191	Z2517209037	171.196
EN192	Z2848645112	168.196
EN193	Z2738287520	276.34
EN194	Z2738286091	246.332
EN195	Z2738283077	197.238
EN196	Z2732399408	254.33
EN197	Z2517210683	244.294
EN198	Z2285377415	272.392
EN199	Z2517217253	267.306
EN200	Z2738285132	231.32
EN201	Z2285378128	207.273
EN202	Z1938355572	171.265
EN203	Z2285377907	193.29
EN204	Z2738283453	207.273
EN205	Z2517208666	221.26
EN206	Z2738283599	209.289
EN207	Z2517213627	278.327
EN214	Z56948342	318.76
EN215	Z56948345	302.761
EN217	Z57054220	292.722
EN218	Z57054219	278.695
EN220	EN300-10060	383.835
EN224	EN300-11175	294.763
EN225	Z2738287523	276.355
EN226	Z2517206878	260.341
EN227	Z2517214815	250.367
EN228	Z2738284041	217.268
EN229	Z2896797607	272.329
EN230	Z2738284767	227.329
EN231	Z2738284783	228.251
EN232	Z1275476352	302.359
EN233	Z2738284220	220.15
EN234	Z2848645007	189.205
EN235	Z2285378182	237.259
EN236	Z1938381692	167.208
EN237	Z2285377720	295.814
EN238	Z2738283221	201.269
EN239	Z1937731548	260.337
EN240	Z2517216079	285.265
EN241	Z2738283607	209.289
EN242	Z2738282480	181.195
EN243	Z2738283029	196.25
EN244	Z2517217299	195.262
EN245	Z2738285396	235.67
EN246	Z1938400040	217.272
EN247	Z2738282277	169.249
EN248	Z2896884391	192.222
EN249	Z2285377505	221.304
EN250	Z2517211876	280.349
EN251	Z2738283985	216.284
EN252	Z2285377868	194.238
EN253	Z2285377342	224.329
EN254	Z2285377550	221.325
EN255	Z2738283311	204.22
EN256	Z2738283181	201.225
EN257	Z2517218293	221.687
EN258	Z2517217080	239.319
EN259	Z2848645783	169.224
EN260	Z1938157870	245.278
EN261	Z2517212777	241.356
EN262	Z2738285721	241.334
EN263	Z2285378091	280.393
EN264	Z2738283105	197.303
EN265	Z1937806459	194.278
EN266	Z1938357163	207.66
EN267	Z2738287275	269.266
EN268	Z2517213654	270.376
EN269	Z2285377949	193.206
EN270	Z1937993029	207.317
EN271	Z2285377817	164.208
EN272	Z2738285744	242.278
EN273	Z1938023316	279.767
EN274	Z2738282504	181.235
EN275	Z2738287065	263.312
EN276	Z2517215683	208.261
EN277	Z2517217612	235.287
EN278	Z2738283369	205.232
EN279	Z2738286710	257.333
EN280	Z1938106141	151.169
EN281	Z2848645838	183.251
EN282	Z2517214253	245.326
EN283	Z2285377588	281.4
EN284	Z2285377747	241.294
EN285	Z1938096528	240.328
EN286	Z1937775164	234.28
EN287	Z2517218484	265.334
EN288	Z1938080420	260.297
EN289	Z2738284303	221.3
EN290	Z2738282224	167.208
EN291	Z2517212089	205.261
EN292	Z2738282652	188.19
EN293	Z2738284966	230.267
EN294	Z2738286549	254.333
EN295	Z2738282135	153.181
EN296	Z1938026491	237.686
EN297	Z1938022729	165.196
EN298	Z2738285350	235.258
EN299	Z2738286170	248.257
EN300	Z1938034530	210.277
EN301	Z2517211840	203.241
EN302	Z1938437589	217.268
EN303	Z2848645527	185.292
EN305	Z2517215672	179.263
EN306	Z2738283733	212.249
EN307	Z2517214083	232.305
EN308	Z2517213330	288.347
EN309	Z2738283442	207.233
EN310	Z2517213548	278.739
EN311	Z2517209107	249.285
EN313	Z2517209383	230.311
EN314	Z2738283185	201.229
EN315	Z2738285187	232.287
EN316	Z2738284087	217.272
EN317	Z1937894284	216.24
EN318	Z2738283996	216.284
EN319	Z2738284285	221.26
EN321	Z204509074	201.269
EN322	Z2738283293	203.245
EN323	Z2738282551	182.248
EN324	Z2738282501	181.235
EN325	Z2517211679	246.27
EN326	Z2738283365	205.232
EN327	Z2517212911	205.261
EN328	Z2738285223	233.242
EN329	Z2738284096	217.29
EN330	Z2738286712	257.337
EN331	Z2738282385	179.179
EN332	Z1937833942	216.284
EN333	Z2517213538	249.314
EN334	Z2517214774	219.288
EN335	Z1937865731	191.23
EN336	Z1937741167	178.191
EN337	Z1938332566	224.304
EN338	Z2738284911	229.323
EN339	Z2517209136	267.332
EN340	Z1938285133	209.289
EN341	Z2517216698	224.304
EN342	Z2738283953	216.24
EN343	Z2738284969	230.267
EN344	Z2738282228	167.208
EN345	Z2848644898	194.234
EN346	Z2738283506	208.261
EN347	Z2738284296	221.26
EN348	Z2738285331	234.303
EN349	Z2517206073	236.34
EN350	Z2738283439	207.233
EN351	Z2738285802	243.306
EN352	Z2517211714	212.293
EN353	Z1938105419	223.316
EN354	Z2738287306	269.703
EN355	Z1938019174	236.34
EN356	Z1938307966	252.343
EN357	Z2285378244	242.282
EN358	Z2453049015	310.756
EN359	Z2517212999	259.305
EN360	Z2517212018	222.313
EN361	Z2738286844	259.349
EN362	Z2517215748	249.314
EN363	Z2848645027	217.29
EN364	Z2517213824	206.249
EN365	Z2738284542	223.659
EN366	Z2848645637	182.223
EN367	Z2738286892	260.293
EN368	Z1938370110	223.297
EN369	Z1937761664	289.36
EN370	Z2738285463	236.702
EN371	Z2517207213	274.349
EN372	Z2738286535	254.289
EN373	Z2738287154	265.744
EN374	Z2517217177	239.365
EN375	Z2738283155	199.25
EN376	Z2848645596	201.247
EN377	Z2517217652	290.31
EN378	Z2738284983	230.267
EN379	Z2738285567	238.312
EN380	Z2738284156	219.231
EN381	Z2738285000	230.267
EN382	Z2235129356	224.304
EN383	Z2738284203	219.288
EN384	Z2517214305	245.322
EN385	Z2738284637	225.288
EN386	Z2738284365	222.313
EN387	Z2738284002	216.284
EN388	Z2738282976	195.262
EN389	Z2738286827	259.309
EN390	Z2738283493	208.261
EN391	Z2517217570	291.347
EN392	Z2517207835	274.32
EN393	Z2738284072	217.268
EN394	Z1937925921	244.294
EN395	Z1938087826	182.248
EN396	Z2738286401	251.355
EN397	Z2738283389	205.282
EN398	Z2517214657	219.259
EN399	Z2517218773	260.297
EN400	Z2738283325	204.254
EN401	Z2517215072	179.223
EN402	Z2738284774	228.251
EN403	Z2517209080	210.277
EN404	Z2517217434	179.263
EN405	Z1938040507	155.197
EN406	Z2738282906	194.234
EN407	Z2517214458	201.176
EN408	Z2738283868	215.256
EN409	Z2517214834	219.259
EN410	Z2738286310	250.22
EN411	Z2517217444	195.262
EN412	Z2738284293	221.26
EN413	Z1938244616	222.313
EN414	Z1938337348	225.357
EN415	Z2517212341	231.295
EN416	Z2738283866	215.252
EN417	Z2738287651	281.359
EN418	Z2738282984	195.262
EN419	Z2517208522	180.211
EN420	Z1938061739	246.31
EN421	Z1937961956	245.326
EN422	Z2517216936	219.288
EN423	Z2517208134	266.322
EN424	Z2738287091	264.235
EN425	Z1938445455	232.287
EN426	Z826846894	279.365
EN427	Z2738285877	244.294
EN428	Z2738285242	233.271
EN429	Z2738283440	207.233
EN430	Z2848645733	182.223
EN431	Z2848645433	189.205
EN432	Z2848645547	178.191
EN433	Z2738282393	179.179
EN434	Z2738283223	202.213
EN435	Z2517207583	294.782
EN436	Z2738286745	258.321
EN437	Z2848645811	197.303
EN438	Z2517209072	230.311
EN439	Z2738285176	232.283
EN440	Z1938239254	233.336
EN441	Z1937787527	259.305
EN442	Z2738282503	181.235
EN443	Z2517215823	195.262
EN444	Z2517215618	193.21
EN445	Z57035614	248.257
EN446	Z57035619	230.267
EN447	Z57982186	257.293
EN448	Z2517207691	244.294
EN449	Z239550238	230.267
EN450	Z57043669	288.756
EN451	Z362763704	183.157
EN452	Z367678572	191.186
EN453	Z62437119	257.293
EN454	Z425485086	165.167
EN455	Z444349882	191.186
EN456	Z763030014	205.213
EN457	Z276666580	167.252
EN458	Z394693568	152.153
EN459	Z1259341080	190.674
EN460	Z1262327537	147.177
EN461	Z1263602357	165.167
EN462	Z1263714045	181.622
EN463	Z1266854823	161.204
EN464	Z1269638485	183.157
EN465	Z1270207950	241.674
EN466	Z1270207957	221.256
EN467	Z1270207958	177.203
EN468	Z1270207969	179.194
EN469	Z1270446307	179.194
EN470	Z1270446327	179.194
EN471	Z1270446330	172.187
EN472	Z1270446338	237.255
EN473	Z1270482301	195.193
EN474	Z1270502318	177.203
EN475	Z1270502320	179.194
EN476	Z1272096614	206.632
EN477	Z1272744181	177.203
EN478	Z1274462795	241.674
EN479	Z1281657970	180.182
EN480	Z1295580421	221.256
EN481	Z1357774205	215.174
EN482	Z1357902351	236.29
EN483	Z1362203433	262.284
EN484	Z1480670571	205.189
EN485	Z62467778	280.349
EN486	Z1837073418	148.165
EN487	Z1852289473	181.622
EN488	Z1937738070	207.229
EN489	Z2043306571	149.153
EN490	Z2130640725	259.305
EN491	Z2156111450	218.212
EN492	Z381405528	231.251
EN493	Z1937730003	190.202
EN495	Z1937861875	241.294
EN498	Z2517217441	258.343
EN499	Z2517213820	219.288
EN500	Z2517277057	218.278
EN501	Z2517277100	288.376
EN502	Z2517277042	241.294
EN503	Z2517277062	233.315
EN504	Z1937720406	161.204
EN505	Z2517217708	205.213
EN506	Z235353837	165.167
EN507	Z2285377906	276.311
EN508	Z1937964398	232.287
EN509	Z1171855392	239.3
EN510	Z2285377329	310.375
EN511	Z2285377749	168.196
EN512	Z2285377443	244.294
EN513	Z2285377642	230.267
EN514	Z1938028596	268.316
EN515	Z2517211534	288.347
EN516	Z2285377424	245.253
EN517	Z2517211984	237.23
EN518	Z2517206354	271.32
EN519	Z2693798235	248.307
EN520	Z2693921714	184.195
EN521	Z2285377975	217.268
EN522	Z2693798358	269.297
EN523	Z2285377915	234.255
EN524	Z2517208581	179.223
EN525	Z2738286324	250.273
EN526	Z2738285313	234.274
EN527	Z1938110043	217.268
EN528	Z2738285195	232.308
EN529	Z2738287014	262.313
EN530	Z276665414	205.213
EN531	Z2738286625	256.183
EN532	Z2738285497	237.249
EN533	Z2738282703	189.236
EN534	Z2738286346	250.367
EN535	Z1938426464	282.702
EN536	Z2848644977	187.242
EN537	Z1937763618	203.241
EN538	Z2738282522	182.223
EN539	Z2738283998	216.284
EN540	Z2517209426	221.231
EN541	Z1938082573	262.378
EN542	Z2738285206	233.193
EN543	Z2738283994	216.284
EN544	Z2738287063	263.312
EN545	Z2738286367	251.276
EN546	Z1938354565	266.247
EN547	Z2738286909	260.337
EN548	Z2738284705	226.279
EN549	Z2738283810	214.224
EN550	Z2517215293	208.286
EN551	Z2738282643	187.242
EN552	Z2517216302	233.336
EN553	Z2738284218	219.309
EN554	Z2517217500	227.329
EN555	Z2738284215	219.288
EN556	Z2738285372	235.262
EN557	Z2517215394	251.355
EN558	Z2738286709	257.333
EN559	Z2738287723	284.281
EN560	Z2738286521	254.261
EN561	Z2738283802	213.302
EN562	Z2738285436	236.25
EN563	Z2738282624	187.198
EN564	Z2517212312	201.269
EN565	Z2738283497	208.261
EN566	Z2517215309	235.714
EN567	Z2738283276	203.232
EN568	Z1937889973	205.261
EN569	Z1937915790	237.328
EN570	Z2738284187	219.259
EN571	Z1937728034	234.274
EN572	Z2738286519	253.704
EN573	Z2738284267	221.231
EN574	Z1937923651	276.311
EN575	Z1938043321	180.207
EN576	Z2738285772	242.322
EN577	Z2738286220	248.713
EN578	Z2738286893	260.293
EN579	Z2738286169	248.257
EN580	Z2848645682	203.241
EN581	Z1938443454	237.686
EN582	Z1937921791	227.267
EN583	Z2738284179	219.259
EN584	Z2738285568	238.312
EN585	Z2738285416	235.714
EN586	Z2738285748	242.278
EN587	Z2738283582	209.274
EN588	Z2738285262	233.286
EN589	Z2901973343	171.199
EN590	Z2285377341	247.294
EN591	Z2517206666	148.165
EN592	Z1937866427	265.357
EN593	Z2285377930	258.343
EN594	Z2693921711	268.345
EN595	Z1938352888	244.338
EN596	Z2285378159	206.245
EN597	Z2285377857	220.276

### Sheet: screening data
Compound	Relative Signal
DKM 2-100	0.98697
DKM 2-101	0.775005
DKM 2-102	0.918428
DKM 2-103	0.850668
DKM 2-106	0.92316
DKM 2-107	1.01141
DKM 2-108	0.955124
DKM 2-109	0.687653
DKM 2-110	0.736
DKM 2-111	0.763131
DKM 2-113	0.667125
DKM 2-114	0.760511
DKM 2-116	0.827582
DKM 2-117	0.471301
DKM 2-119	0.738086
DKM 2-120	0.634203
DKM 2-31	0.930046
DKM 2-32	1.12396
DKM 2-33	0.628903
DKM 2-34	1.0272
DKM 2-37	0.760936
DKM 2-39	0.846567
DKM 2-40	0.42619
DKM 2-43	0.820834
DKM 2-47	0.907744
DKM 2-48	0.374471
DKM 2-49	0.933848
DKM 2-50	0.661188
DKM 2-52	0.642105
DKM 2-58	0.919972
DKM 2-59	0.793297
DKM 2-60	0.605247
DKM 2-62	0.673031
DKM 2-67	1.01919
DKM 2-71	0.967023
DKM 2-72	0.590811
DKM 2-76	0.820262
DKM 2-79	0.52624
DKM 2-80	0.852926
DKM 2-83	0.91768
DKM 2-84	0.838129
DKM 2-85	0.966869
DKM 2-86	1.08101
DKM 2-87	0.935585
DKM 2-90	0.322315
DKM 2-91	0.780615
DKM 2-93	0.939117
DKM 2-94	0.837712
DKM 2-95	0.951618
DKM 2-97	0.921889
DKM 2-98	0.864452
DKM 3-10	0.868669
DKM 3-11	0.623144
DKM 3-12	0.742338
DKM 3-13	0.415694
DKM 3-15	0.88327
DKM 3-16	0.820751
DKM 3-22	0.713992
DKM 3-3	0.823404
DKM 3-30	0.741693
DKM 3-31	0.76384
DKM 3-32	0.746595
DKM 3-36	0.52016
DKM 3-4	0.806082
DKM 3-41	0.740719
DKM 3-42	0.558823
DKM 3-43	0.688828
DKM 3-5	0.475686
DKM 3-7	0.775373
DKM 3-8	0.770606
DKM 3-9	0.741725
EN1	0.565976
EN10	0.804821
EN100	0.904657
EN101	0.447265
EN102	0.642876
EN103	0.33215
EN104	0.948804
EN105	1.01502
EN106	1.05542
EN108	0.945461
EN109	1.45186
EN110	1.36566
EN111	0.40681
EN112	0.797719
EN113	1.14433
EN114	0.710387
EN115	0.968191
EN116	0.830235
EN117	1.03573
EN118	0.798456
EN119	1.13728
EN12	0.949438
EN120	1.01586
EN121	0.694162
EN122	1.09866
EN123	1.04919
EN124	1.22154
EN125	1.10561
EN126	1.27052
EN128	1.13386
EN129	1.37882
EN13	1.0901
EN130	1.39541
EN131	1.28658
EN132	0.880903
EN133	1.13383
EN134	1.17202
EN135	1.24416
EN136	1.06608
EN137	0.855422
EN138	1.22014
EN139	1.12699
EN140	1.28543
EN141	1.23518
EN142	1.17785
EN143	1.04083
EN144	0.933363
EN145	1.15136
EN146	1.23364
EN147	1.21709
EN148	1.83089
EN149	1.98717
EN15	0.76674
EN150	1.51416
EN151	1.84574
EN152	1.74055
EN153	1.62928
EN154	1.49487
EN155	1.49895
EN156	1.4417
EN157	1.44322
EN158	1.46339
EN159	1.37355
EN16	0.989217
EN160	0.461636
EN161	1.69462
EN162	1.57535
EN163	1.6717
EN164	0.727943
EN165	1.40482
EN166	1.58941
EN167	1.63461
EN168	0.625575
EN169	1.17537
EN17	0.922086
EN170	1.36469
EN171	1.09519
EN172	0.832422
EN173	1.06278
EN174	0.600259
EN175	0.607302
EN176	0.907849
EN177	0.787982
EN178	0.783356
EN179	1.18087
EN18	0.838096
EN180	1.28422
EN181	0.952181
EN182	1.30457
EN183	1.12921
EN184	1.14637
EN185	1.04103
EN186	0.984259
EN187	1.02449
EN188	1.15619
EN189	0.94272
EN19	0.876291
EN190	0.920847
EN191	0.983152
EN192	0.728171
EN193	1.11618
EN194	1.10462
EN195	1.01632
EN196	1.1174
EN197	1.04191
EN198	1.17714
EN199	0.921932
EN2	1.08718
EN20	0.657267
EN200	0.994121
EN201	0.997519
EN202	1.04267
EN203	0.93792
EN204	0.89613
EN205	0.793974
EN206	0.941026
EN207	0.797565
EN21	1.13122
EN214	0.394723
EN215	0.351865
EN217	0.607766
EN218	0.436572
EN22	0.904375
EN220	0.53687
EN224	0.369292
EN225	1.55838
EN226	0.739484
EN227	1.63257
EN228	1.35402
EN229	1.514
EN23	0.731568
EN230	1.46729
EN231	1.42984
EN232	1.01019
EN233	0.936076
EN234	1.07739
EN235	1.83222
EN236	1.16027
EN237	0.952771
EN238	1.26761
EN239	0.833164
EN24	0.794241
EN240	1.41483
EN241	1.39943
EN242	1.07662
EN243	1.17466
EN244	1.18851
EN245	1.87327
EN246	1.32134
EN247	1.26975
EN248	1.29634
EN249	1.27935
EN25	0.66397
EN250	1.50566
EN251	1.47569
EN252	0.62717
EN253	1.42269
EN254	0.898805
EN255	1.69946
EN256	1.06402
EN257	1.36999
EN258	0.94368
EN259	1.3511
EN26	0.796306
EN260	1.06706
EN261	1.45423
EN262	0.880814
EN263	0.90252
EN264	1.11261
EN265	1.42683
EN266	0.763716
EN267	1.19657
EN268	1.10233
EN269	1.18538
EN27	0.846372
EN270	0.82689
EN271	1.10477
EN272	1.07431
EN273	0.907442
EN274	0.899254
EN275	1.09416
EN276	1.10677
EN277	0.913479
EN278	1.04791
EN279	2.1291
EN28	0.906028
EN280	1.99067
EN281	1.61045
EN282	1.69524
EN283	1.45442
EN284	1.51911
EN285	1.82533
EN286	1.88425
EN287	1.22616
EN288	1.87995
EN289	1.8447
EN29	0.733319
EN290	1.00111
EN291	0.666826
EN292	1.50856
EN293	1.62806
EN294	1.25035
EN295	1.65468
EN296	1.95397
EN297	1.57471
EN298	1.54923
EN299	1.51172
EN3	0.773129
EN30	0.806569
EN300	1.18701
EN301	1.38473
EN302	0.465943
EN303	1.2206
EN305	1.09983
EN306	0.78156
EN307	1.20353
EN308	0.664203
EN309	1.19735
EN310	0.878114
EN311	1.46058
EN313	1.14938
EN314	1.35256
EN315	1.15927
EN316	1.14713
EN317	1.19281
EN318	1.18718
EN319	2.1532
EN32	0.697206
EN321	2.12141
EN322	1.5703
EN323	1.34633
EN324	1.33548
EN325	1.58599
EN326	1.27593
EN327	0.83204
EN328	1.49031
EN329	1.60278
EN330	0.374511
EN331	1.55388
EN332	1.40258
EN333	1.17768
EN334	1.24766
EN335	0.893185
EN336	1.32155
EN337	1.27043
EN338	0.998731
EN339	1.79631
EN340	2.00271
EN341	0.943224
EN342	1.7631
EN343	1.33481
EN344	0.972199
EN345	1.1213
EN346	1.30729
EN347	0.919655
EN348	0.6117
EN349	1.57953
EN35	0.758837
EN350	1.33616
EN351	1.28506
EN352	1.43927
EN353	1.1386
EN354	1.08199
EN355	0.415414
EN356	0.875706
EN357	1.24312
EN358	1.00852
EN359	1.08908
EN36	0.548254
EN360	1.14199
EN361	0.869506
EN362	1.14045
EN363	1.1415
EN364	0.455701
EN365	0.956606
EN366	1.07599
EN367	0.850362
EN368	0.978764
EN369	1.00668
EN37	0.723544
EN370	0.647486
EN371	0.93459
EN372	0.96431
EN373	0.846332
EN374	0.896774
EN375	0.794511
EN376	0.79183
EN377	0.796295
EN378	0.928884
EN379	0.895461
EN38	0.625441
EN380	0.809806
EN381	0.794338
EN382	0.882303
EN383	0.330896
EN384	0.764981
EN385	0.787225
EN386	0.494866
EN387	0.813244
EN388	1.08709
EN389	0.858311
EN39	0.813056
EN390	0.947367
EN391	0.968619
EN392	0.792495
EN393	0.871563
EN394	0.750775
EN395	0.481497
EN396	0.722541
EN397	0.894052
EN398	1.35227
EN399	1.28355
EN4	0.808731
EN40	0.977793
EN400	1.07224
EN401	1.30408
EN402	0.668686
EN403	1.20363
EN404	1.30219
EN405	1.15936
EN406	0.911668
EN407	1.37102
EN408	0.411662
EN409	0.617389
EN410	0.571463
EN411	0.503772
EN412	0.359035
EN413	0.650925
EN414	0.565467
EN415	0.340882
EN416	0.437893
EN417	0.320702
EN418	1.07806
EN419	1.1931
EN420	0.972241
EN421	1.0801
EN422	0.982017
EN423	0.858225
EN424	1.02039
EN425	1.0376
EN426	0.415157
EN427	0.902422
EN428	1.15698
EN429	0.975512
EN43	0.676446
EN430	1.09201
EN431	0.988512
EN432	0.995738
EN433	1.0948
EN434	1.20157
EN435	0.787914
EN436	1.02429
EN437	0.969185
EN438	1.66772
EN439	1.13368
EN44	0.488051
EN440	1.15075
EN441	1.4719
EN442	1.35431
EN443	0.870538
EN444	1.5335
EN445	1.26687
EN446	1.40117
EN447	1.13274
EN448	1.66894
EN449	1.61009
EN45	0.892824
EN450	1.26318
EN451	1.81608
EN452	1.4057
EN453	1.62349
EN454	1.39202
EN455	1.57955
EN456	1.41704
EN457	1.05793
EN458	2.08108
EN459	1.51778
EN46	0.779878
EN460	1.92833
EN461	1.63486
EN462	1.87887
EN463	1.9709
EN464	1.58894
EN465	0.608287
EN466	1.36996
EN467	1.29592
EN468	1.40925
EN469	1.80872
EN47	0.814941
EN470	1.8951
EN471	1.38985
EN472	1.86596
EN473	1.93697
EN474	1.46017
EN475	1.57704
EN476	1.00918
EN477	1.72084
EN478	2.05108
EN479	2.16249
EN48	0.513203
EN480	2.52546
EN481	0.464042
EN482	1.59537
EN483	2.08547
EN484	0.509131
EN485	1.18855
EN486	1.75341
EN487	0.382272
EN488	1.1089
EN489	1.00834
EN49	0.917617
EN490	1.06199
EN491	0.765707
EN492	0.542298
EN493	0.892231
EN495	1.05021
EN498	1.91504
EN499	2.00662
EN5	0.887075
EN50	0.589558
EN500	1.76516
EN501	1.67585
EN502	1.56025
EN503	1.62367
EN504	1.35375
EN505	1.49224
EN506	1.3444
EN507	1.15124
EN508	1.07582
EN509	1.66499
EN51	0.899813
EN510	1.34397
EN511	1.74948
EN512	1.5793
EN513	1.70036
EN514	1.32276
EN515	1.50722
EN516	1.31259
EN517	1.42683
EN518	0.566504
EN519	0.638464
EN52	0.866772
EN520	0.390486
EN521	0.661653
EN522	0.555966
EN523	0.26014
EN524	0.727769
EN525	0.795587
EN526	0.681695
EN527	0.839365
EN528	0.387531
EN529	0.637221
EN53	0.851523
EN530	0.629919
EN531	0.582197
EN532	0.680243
EN533	0.735819
EN534	0.7099
EN535	0.793771
EN536	0.848809
EN537	0.898737
EN538	0.456958
EN539	0.777453
EN54	1.01656
EN540	0.697743
EN541	0.693564
EN542	0.800926
EN543	0.88081
EN544	0.845626
EN545	0.802586
EN546	0.759224
EN547	0.670415
EN548	0.330722
EN549	0.567764
EN55	0.917335
EN550	0.540626
EN551	0.669135
EN552	0.680905
EN553	0.782299
EN554	0.886438
EN555	0.764188
EN556	0.883199
EN557	0.809514
EN558	0.813551
EN559	0.820841
EN560	1.13744
EN561	1.20205
EN562	1.08942
EN563	1.3217
EN564	1.14728
EN565	1.29069
EN566	1.07286
EN567	1.26055
EN568	0.320471
EN569	0.40688
EN57	0.583169
EN570	0.318085
EN571	0.565431
EN572	0.551366
EN573	0.464838
EN574	0.639667
EN575	0.608921
EN576	0.385466
EN577	0.711314
EN578	0.536114
EN579	0.635727
EN58	0.942786
EN580	0.629009
EN581	0.746498
EN582	0.596759
EN583	0.873411
EN584	0.746812
EN585	0.605655
EN586	0.742521
EN587	0.957323
EN588	0.475518
EN589	0.458526
EN59	1.0397
EN590	0.559897
EN591	0.701201
EN592	0.669662
EN593	0.728535
EN594	0.813142
EN595	0.85049
EN596	0.797347
EN597	0.877934
EN6	0.915293
EN60	1.10239
EN61	0.9044
EN62	0.317372
EN63	0.920794
EN64	0.882459
EN65	0.834991
EN66	0.759779
EN67	0.956789
EN68	0.874413
EN69	0.62586
EN7	0.555906
EN70	1.02085
EN71	0.37036
EN72	0.659327
EN74	0.703508
EN75	0.880016
EN78	0.87159
EN8	0.329215
EN80	0.747692
EN83	0.883585
EN84	0.91711
EN85	1.1023
EN86	0.854788
EN87	0.828305
EN88	0.528168
EN89	0.945321
EN9	1.12615
EN90	0.691528
EN93	0.474834
EN94	1.12203
EN95	1.30086
EN96	0.50433
EN97	0.832514
EN98	0.660495
EN99	0.817208
IGA 1-12	0.745703
IGA 1-14	0.632784
IGA 1-15	0.939885
IGA 1-26	0.662414
TRH 1-115	0.622787
TRH 1-12	0.483025
TRH 1-129	0.680045
TRH 1-13	0.818725
TRH 1-133	1.06071
TRH 1-134	0.957458
TRH 1-135	0.973315
TRH 1-140	0.459668
TRH 1-143	0.503991
TRH 1-145	0.440195
TRH 1-149	0.803738
TRH 1-152	0.888155
TRH 1-155	0.675045
TRH 1-156	0.858286
TRH 1-160	0.99987
TRH 1-162	0.763393
TRH 1-163	0.370645
TRH 1-167	0.896696
TRH 1-168	0.521389
TRH 1-17	0.817393
TRH 1-170	0.439067
TRH 1-170	0.478369
TRH 1-176	0.727334
TRH 1-177	0.70086
TRH 1-178	0.827849
TRH 1-179	0.603458
TRH 1-189	0.725864
TRH 1-19	0.878522
TRH 1-191	0.311071
TRH 1-194	1.4132
TRH 1-196	1.12
TRH 1-20	0.688355
TRH 1-23	0.469919
TRH 1-27	0.878505
TRH 1-32	0.820082
TRH 1-51	0.72552
TRH 1-53	0.752388
TRH 1-54	0.770675
TRH 1-55	0.826818
TRH 1-56	0.785633
TRH 1-57	0.878325
TRH 1-58	0.650063
TRH 1-59	0.642059
TRH 1-60	0.971588
TRH 1-68	0.920672
TRH 1-70	0.744396
TRH 1-74	0.881441
TRH 1-78	0.815149
YP 1-1	0.772921
YP 1-16	0.741275
YP 1-18	0.726029
YP 1-22	0.810389
YP 1-23	0.816979
YP 1-24	0.743851
YP 1-25	0.491196
YP 1-26	0.972536
YP 1-31	0.819193
YP 1-36	0.808177
YP 1-37	0.833468
YP 1-38	0.879841
YP 1-39	0.619101
YP 1-40	0.816706
YP 1-42	0.698946
YP 1-19	0.795757
